# Nucleocytoplasmic transport of active HER2 causes fractional escape from the DCIS-like state

**DOI:** 10.1101/2022.10.30.514440

**Authors:** Lixin Wang, B. Bishal Paudel, R. Anthony McKnight, Kevin A. Janes

## Abstract

Activation of HER2/ErbB2 coincides with escape from ductal carcinoma in situ (DCIS) premalignancy and disrupts 3D organization of cultured breast-epithelial spheroids. The 3D phenotype is infrequent, however, and mechanisms for its incomplete penetrance have been elusive. Using inducible HER2/ErbB2–EGFR/ErbB1 heterodimers, we matched phenotype penetrance to the frequency of co-occurring transcriptomic changes and uncovered a reconfiguration in the karyopherin network regulating ErbB nucleocytoplasmic transport. Induction of the exportin CSE1L inhibits nuclear accumulation of ErbBs, whereas nuclear ErbBs silence the importin KPNA1 by inducing miR-205. When these negative feedbacks are incorporated into a validated systems model of nucleocytoplasmic transport, steady-state localization of ErbB cargo becomes ultrasensitive to initial CSE1L abundance. Erbb2-driven carcinomas with Cse1l deficiency outgrow less irregularly from mammary ducts, and NLS-attenuating mutants or variants of HER2 favor escape in 3D culture. We conclude here that adaptive nucleocytoplasmic relocalization of HER2 creates a systems-level molecular switch at the premalignant-to-malignant transition.
