## Supplemental Table 4 for "Nucleocytoplasmic transport of active HER2 causes fractional escape from the DCIS-like state"

### Sheet: Initial conditions
	InitConc	Units	Notes
Rd	5.18	µM	Table SN1, Row 1 of this paper
P	2.69	µM	Table SN1, Row 2 of this paper
RanGap	0.85	µM	Table SN1, Row 3 of this paper
RCC1	0.45	µM	Table SN1, Row 4 of this paper
Ny	0.81	µM	Table SN1, Row 5 of this paper
Ay	1.52	µM	Table SN1, Row 6 of this paper
By	2.77	µM	Table SN1, Row 7 of this paper
Sy	5.26	µM	Table SN1, Row 8 of this paper
My	0.5	µM	Table SN1, Row 9 of this paper
P3y	0.15	µM	Table SN1, Row 10 of this paper
Cy	10	µM	Table I, Row 10 of Riddick & Macara, J Cell Biol (2005); note that this value is different from the Jarnac code, which specifies this concentration in the cytoplasm
C2y	5	µM	Estimated by cross-referencing Kimura et al., J Biol Chem (2013) and Kimura et al., Elife (2017) with Liu et al., Nat Biotechnol (2019)
NRy	6	µM	Table I, Row 13 of Riddick & Macara, J Cell Biol (2005)—note that this value is different from the Jarnac code, which specifies this concentration in the cytoplasm—scaled up by ~70% to reflect the smaller size of B2:B1 cells
NESy	1	µM	Estimated by cross-referencing la Cour et al., Nucl Acids Res (2003) with Liu et al., Nat Biotechnol (2019)
NUP1	2600	Copies per cell	Table SN1, Row 11 of this paper
NUP2	0	Copies per cell
Rt	0	µM
RdNn	0	µM
Rdn	0	µM
Nn	0	µM
C2n	0	µM
Sn	0	µM
Cn	0	µM
An	0	µM
Bn	0	µM
ABn	0	µM
ABCn	0	µM
RtBn	0	µM
RtSAn	0	µM
C2Bn	0	µM
ABCFn	0	µM
ACFn	0	µM
CFn	0	µM
C2Fn	0	µM
C2FBn	0	µM
RCC1Rd	0	µM
RCC1R	0	µM
RCC1Rt	0	µM
ABntemp	0	µM
NRn	0	µM
RtNRn	0	µM
ACn	0	µM
RtSn	0	µM
RdNy	0	µM
ABy	0	µM
ABCy	0	µM
RtBy	0	µM
RtSAy	0	µM
C2By	0	µM
RtPBy	0	µM
CFy	0	µM
ABCFy	0	µM
C2Fy	0	µM
C2FBy	0	µM
ABCytemp	0	µM
ABCFytemp	0	µM
C2Bytemp	0	µM
C2FBytemp	0	µM
RtNRy	0	µM
Rty	0	µM
RtPy	0	µM
ABytemp	0	µM
RtNRPy	0	µM
CBP80y	0	µM
NNESy	0	µM
INESy	0	µM
CNESy	0	µM
ABCBP80ytemp	0	µM
ABNNESytemp	0	µM
ABCNESytemp	0	µM
ABCBP80y	0	µM
ABCNESy	0	µM
BINESy	0	µM
BINESytemp	0	µM
ABNNESy	0	µM
XPO1y	0	µM
XPO1Ny	0	µM
XPO1Iy	0	µM
XPO1Cy	0	µM
CBP80n	0	µM
NESn	0	µM
NNESn	0	µM
INESn	0	µM
CNESn	0	µM
Mn	0	µM
P3n	0	µM
MP3n	0	µM
RtMn	0	µM
RtP3n	0	µM
RtMP3n	0	µM
MP3NESn	0	µM
MP3NNESn	0	µM
MP3INESn	0	µM
MP3CNESn	0	µM
XPO1n	0	µM
XPO1Cn	0	µM
XPO1In	0	µM
XPO1Nn	0	µM
ACBP80n	0	µM
ACNESn	0	µM
BINESn	0	µM
ANNESn	0	µM
ABCBP80n	0	µM
ABCNESn	0	µM
ABNNESn	0	µM
Byperi	0	µM
Nyperi	0	µM
Syperi	0	µM
Myperi	0	µM
C2Byperi	0	µM
C2FByperi	0	µM
RdNyperi	0	µM
RtByperi	0	µM
RtSAyperi	0	µM
AByperi	0	µM
ABCyperi	0	µM
ABCFyperi	0	µM
ABCBP80yperi	0	µM
ABNNESyperi	0	µM
ABCNESyperi	0	µM
BINESyperi	0	µM
XPO1Nyperi	0	µM
XPO1Iyperi	0	µM
XPO1Cyperi	0	µM
Bnperi	0	µM
Nnperi	0	µM
Snperi	0	µM
Mnperi	0	µM
C2Bnperi	0	µM
C2FBnperi	0	µM
RdNnperi	0	µM
RtBnperi	0	µM
RtSAnperi	0	µM
ABnperi	0	µM
ABCnperi	0	µM
ABCFnperi	0	µM
ABCBP80nperi	0	µM
ABNNESnperi	0	µM
ABCNESnperi	0	µM
BINESnperi	0	µM
XPO1Nnperi	0	µM
XPO1Inperi	0	µM
XPO1Cnperi	0	µM
NUP1_Bn	0	µM
NUP1_Nn	0	µM
NUP1_Sn	0	µM
NUP1_Mn	0	µM
NUP1_C2Bn	0	µM
NUP1_C2FBn	0	µM
NUP1_RdNn	0	µM
NUP1_RtBn	0	µM
NUP1_RtSAn	0	µM
NUP1_ABn	0	µM
NUP1_ABCn	0	µM
NUP1_ABCFn	0	µM
NUP1_ABCBP80n	0	µM
NUP1_ABNNESn	0	µM
NUP1_ABCNESn	0	µM
NUP1_BINESn	0	µM
NUP1_XPO1Nn	0	µM
NUP1_XPO1In	0	µM
NUP1_XPO1Cn	0	µM
NUP1_By	0	µM
NUP1_Ny	0	µM
NUP1_Sy	0	µM
NUP1_My	0	µM
NUP1_C2By	0	µM
NUP1_C2FBy	0	µM
NUP1_RdNy	0	µM
NUP1_RtBy	0	µM
NUP1_RtSAy	0	µM
NUP1_ABy	0	µM
NUP1_ABCy	0	µM
NUP1_ABCFy	0	µM
NUP1_ABCBP80y	0	µM
NUP1_ABNNESy	0	µM
NUP1_ABCNESy	0	µM
NUP1_BINESy	0	µM
NUP1_XPO1Ny	0	µM
NUP1_XPO1Iy	0	µM
NUP1_XPO1Cy	0	µM
ABP3y	0	µM
ABP3ytemp	0	µM
ABP3yperi	0	µM
NUP1_ABP3y	0	µM
ABP3n	0	µM
ABP3nperi	0	µM
NUP1_ABP3n	0	µM
AP3n	0	µM
NUP2_Bn	0	µM
NUP2_Nn	0	µM
NUP2_Sn	0	µM
NUP2_Mn	0	µM
NUP2_RdNn	0	µM
NUP2_RtBn	0	µM
NUP2_RtSAn	0	µM
NUP2_ABn	0	µM
NUP2_By	0	µM
NUP2_Ny	0	µM
NUP2_Sy	0	µM
NUP2_My	0	µM
NUP2_RdNy	0	µM
NUP2_RtBy	0	µM
NUP2_RtSAy	0	µM
NUP2_ABy	0	µM
NUP2_ABP3y	0	µM
NUP2_ABP3n	0	µM

### Sheet: Rate parameters
	Parameter	Units	Notes
P_R	0.03	sec-1	Table III, Row 1 of Riddick & Macara, J Cell Biol (2005)
P_N	1	sec-1	Table III, Row 2 of Riddick & Macara, J Cell Biol (2005)
P_RdN	0.5	sec-1	Table III, Row 3 of Riddick & Macara, J Cell Biol (2005)
P_B	0.4	sec-1	Table III, Row 4 of Riddick & Macara, J Cell Biol (2005)
P_A	0.03	sec-1	Table III, Row 5 of Riddick & Macara, J Cell Biol (2005)
P_AB	0.25	sec-1	Table III, Row 6 of Riddick & Macara, J Cell Biol (2005)
P_ABC	0.2	sec-1	Table III, Row 7 of Riddick & Macara, J Cell Biol (2005)
P_C	0.001	sec-1	Pulled from Jarnac code of Riddick & Macara, J Cell Biol (2005)
P_CF	0.0005	sec-1	Table III, Row 8 of Riddick & Macara, J Cell Biol (2005)
P_S	0.3	sec-1	Table III, Row 9 of Riddick & Macara, J Cell Biol (2005)
P_NR	0.3	sec-1	Pulled from Jarnac code of Riddick & Macara, J Cell Biol (2005)
P_RtSA	0.2	sec-1	Table III, Row 10 of Riddick & Macara, J Cell Biol (2005)
P_RtB	0.07	sec-1	Table III, Row 11 of Riddick & Macara, J Cell Biol (2005)
P_RtNR	0.07	sec-1	Pulled from Jarnac code of Riddick & Macara, J Cell Biol (2005)
P_C2B	0.25	sec-1	Table III, Row 12 of Riddick & Macara, J Cell Biol (2005)
P_M	0.3	sec-1	Permeability not specified in Riddick & Macara, Mol Syst Biol (2007); assumed same as P_S
P_XPO1	0.25	sec-1	Permeability not specified in Riddick & Macara, Mol Syst Biol (2007); assumed same as P_AB, P_C2B (karyopherin mediated; simplifies tandem NLS-NES cargo)
kon_RtB	0.096	µM-1 sec-1	Converted typo units from Table II, Row 1, Column 1 of Riddick & Macara, J Cell Biol (2005)
koff_RtB	4.8e-05	sec-1	Changed to correct numeric transcription error from Table II, Row 1, Column 2 of Riddick & Macara, J Cell Biol (2005)
kon_RdN	10	µM-1 sec-1	Converted typo units from Table II, Row 2, Column 1 of Riddick & Macara, J Cell Biol (2005)
koff_RdN	1	sec-1	Table II, Row 2, Column 2 of Riddick & Macara, J Cell Biol (2005)
kon_RCC1Rd	74	µM-1 sec-1	Converted typo units from Table II, Row 3, Column 1 of Riddick & Macara, J Cell Biol (2005)
koff_RCC1Rd	55	sec-1	Table II, Row 3, Column 2 of Riddick & Macara, J Cell Biol (2005)
kon_RCC1RGt	0.6	µM-1 sec-1	Converted typo units from Table II, Row 4, Column 1 of Riddick & Macara, J Cell Biol (2005)
koff_RCC1RGt	19	sec-1	Table II, Row 4, Column 2 of Riddick & Macara, J Cell Biol (2005)
kon_RCC1RGd	11	µM-1 sec-1	Converted typo units from Table II, Row 5, Column 1 of Riddick & Macara, J Cell Biol (2005)
koff_RCC1RGd	21	sec-1	Table II, Row 5, Column 2 of Riddick & Macara, J Cell Biol (2005)
kon_RCC1Rt	100	µM-1 sec-1	Converted typo units from Table II, Row 6, Column 1 of Riddick & Macara, J Cell Biol (2005)
koff_RCC1Rt	55	sec-1	Table II, Row 6, Column 2 of Riddick & Macara, J Cell Biol (2005)
kon1_AB	0.49	µM-1 sec-1	Converted typo units from Table II, Row 7, Column 1 of Riddick & Macara, J Cell Biol (2005)
koff1_AB	0.017	sec-1	Table II, Row 7, Column 2 of Riddick & Macara, J Cell Biol (2005)
kon2_AB	0.0079	sec-1	Changed to correct units and numeric typo from Catimel et al., J Biol Chem (2001) that propagated to Table II, Row 1, Column 1 of Riddick & Macara, J Cell Biol (2005)
koff2_AB	0.0025	sec-1	Changed to correct numeric transcription error from Table II, Row 8, Column 2 of Riddick & Macara, J Cell Biol (2005)
kon1_ABC	0.15	µM-1 sec-1	Converted typo units from Table II, Row 9, Column 1 of Riddick & Macara, J Cell Biol (2005)
koff1_ABC	0.075	sec-1	Table II, Row 9, Column 2 of Riddick & Macara, J Cell Biol (2005)
kon2_ABC	0.0064	sec-1	Changed to correct units and numeric typo from Catimel et al., J Biol Chem (2001) that propagated to Table II, Row 10, Column 1 of Riddick & Macara, J Cell Biol (2005)
koff2_ABC	0.00044	sec-1	Changed to correct numeric transcription error from Table II, Row 10, Column 2 of Riddick & Macara, J Cell Biol (2005)
kon_ABCRt	0.02	sec-1	Changed to correct units typo from Table II, Row 11, Column 1 of Riddick & Macara, J Cell Biol (2005); bimolecular exchange that Jarnac code still converts units for
koff_ABCRt	4.8e-12	sec-1	Converted units from Table II, Row 11, Column 2 of Riddick & Macara, J Cell Biol (2005)
kon_RtS	0.01	µM-1 sec-1	Converted typo units from Table II, Row 12, Column 1 of Riddick & Macara, J Cell Biol (2005)
koff_RtS	0.0048	sec-1	Table II, Row 12, Column 2 of Riddick & Macara, J Cell Biol (2005)
kon_RtSAC	0.1	µM-1 sec-1	Converted typo units from Table II, Row 13, Column 1 of Riddick & Macara, J Cell Biol (2005)
koff_RtSAC	1e-10	µM-1 sec-1	Changed to correct units typo and converted typo units from Table II, Row 13, Column 2 of Riddick & Macara, J Cell Biol (2005)
kon1_C2B	0.11	µM-1 sec-1	Changed to correct numeric transcription error and converted typo units from Table II, Row 14, Column 1 of Riddick & Macara, J Cell Biol (2005)
koff1_C2B	0.024	sec-1	Changed to correct units and numeric typo from Catimel et al., J Biol Chem (2001) that propagated to Table II, Row 14, Column 2 of Riddick & Macara, J Cell Biol (2005)
kon2_C2B	0.024	sec-1	Changed to correct numeric transcription error from Table II, Row 15, Column 1 of Riddick & Macara, J Cell Biol (2005)
koff2_C2B	0.00074	sec-1	Changed to correct numeric transcription error from Table II, Row 15, Column 2 of Riddick & Macara, J Cell Biol (2005)
kon_C2BRt	0.02	sec-1	Changed to correct units typo from Table II, Row 16, Column 1 of Riddick & Macara, J Cell Biol (2005); bimolecular exchange that Jarnac code still converts units for
koff_C2BRt	4.8e-12	sec-1	Converted units from Table II, Row 16, Column 2 of Riddick & Macara, J Cell Biol (2005)
kon_RtSAP	0.3	µM-1 sec-1	Converted typo units from Table II, Row 17, Column 1 of Riddick & Macara, J Cell Biol (2005)
koff_RtSAP	4e-16	µM-2 sec-1	Changed to correct units typo and converted typo units from Table II, Row 17, Column 2 of Riddick & Macara, J Cell Biol (2005) based on Jarnac code
kon_RtPB	0.3	µM-1 sec-1	Converted units typo from Table II, Row 18, Column 1 of Riddick & Macara, J Cell Biol (2005)
koff_RtPB	0.0004	sec-1	Table II, Row 18, Column 2 of Riddick & Macara, J Cell Biol (2005)
kon_RtPBA	3000000	sec-1	Pulled from Jarnac code of Riddick & Macara, J Cell Biol (2005)
koff_RtPBA	0.0004	sec-1	Pulled from Jarnac code of Riddick & Macara, J Cell Biol (2005)
kcat_RtSAPRanGap	2	sec-1	Table II, Row 19, Column 1 of Riddick & Macara, J Cell Biol (2005)
Km_RtSAPRanGap	0.1	µM	Table II, Row 19, Column 2 of Riddick & Macara, J Cell Biol (2005)
kcat_RtPBRanGap	2	sec-1	Table II, Row 20, Column 1 of Riddick & Macara, J Cell Biol (2005)
Km_RtPBRanGap	0.1	µM	Table II, Row 20, Column 2 of Riddick & Macara, J Cell Biol (2005)
kcat_RtPRanGap	21.2	sec-1	Table II, Row 21, Column 1 of Riddick & Macara, J Cell Biol (2005); Jarnac code contains a numeric transcription error
Km_RtPRanGap	0.1	µM	Table II, Row 21, Column 2 of Riddick & Macara, J Cell Biol (2005)
kon_NUPB	100	µM-1 sec-1	Converted units from Table I, Row 1, Column 1 of Riddick & Macara, Mol Syst Biol (2007)
koff_NUPB	10	sec-1	Table I, Row 1, Column 2 of Riddick & Macara, Mol Syst Biol (2007)
kon_NUPN	10	µM-1 sec-1	Converted units from Table I, Row 2, Column 1 of Riddick & Macara, Mol Syst Biol (2007)
koff_NUPN	200	sec-1	Table I, Row 2, Column 2 of Riddick & Macara, Mol Syst Biol (2007)
kon_NUPS	10	µM-1 sec-1	Converted units from Table I, Row 3, Column 1 of Riddick & Macara, Mol Syst Biol (2007)
koff_NUPS	200	sec-1	Table I, Row 3, Column 2 of Riddick & Macara, Mol Syst Biol (2007)
kon_NUPM	10	µM-1 sec-1	Converted units from Table I, Row 4, Column 1 of Riddick & Macara, Mol Syst Biol (2007)
koff_NUPM	200	sec-1	Table I, Row 4, Column 2 of Riddick & Macara, Mol Syst Biol (2007)
kon_RtP3	10	µM-1 sec-1	Converted units from Table I, Row 5, Column 1 of Riddick & Macara, Mol Syst Biol (2007)
koff_RtP3	10	sec-1	Table I, Row 5, Column 2 of Riddick & Macara, Mol Syst Biol (2007)
kon_MP3	10	µM-1 sec-1	Converted units from Table I, Row 6, Column 1 of Riddick & Macara, Mol Syst Biol (2007)
koff_MP3	1	sec-1	Table I, Row 6, Column 2 of Riddick & Macara, Mol Syst Biol (2007)
kon_MP3NES	10	µM-1 sec-1	Converted units from Table I, Row 7, Column 1 of Riddick & Macara, Mol Syst Biol (2007)
koff_MP3NES	1	sec-1	Table I, Row 7, Column 2 of Riddick & Macara, Mol Syst Biol (2007)
kon_MP3Rt	10	µM-1 sec-1	Converted units from Table I, Row 8, Column 1 of Riddick & Macara, Mol Syst Biol (2007)
koff_MP3Rt	1	sec-1	Table I, Row 8, Column 2 of Riddick & Macara, Mol Syst Biol (2007)
kon_MP3NESRt	10	µM-1 sec-1	Converted units from Table I, Row 9, Column 1 of Riddick & Macara, Mol Syst Biol (2007)
koff_MP3NESRt	0.3	sec-1	Table I, Row 9, Column 2 of Riddick & Macara, Mol Syst Biol (2007)
kon_RtMP3NES	10	µM-1 sec-1	Converted units from Table I, Row 10, Column 1 of Riddick & Macara, Mol Syst Biol (2007)
koff_RtMP3NES	0.3	sec-1	Table I, Row 10, Column 2 of Riddick & Macara, Mol Syst Biol (2007)
kon_MP3NESRtP	3	µM-1 sec-1	Converted units from Table I, Row 11, Column 1 of Riddick & Macara, Mol Syst Biol (2007)
koff_MP3NESRtP	4e-10	µM-3 sec-1	Changed to correct units typo from Table I, Row 11, Column 2 of Riddick & Macara, Mol Syst Biol (2007); assumption is that just the units are wrong and not a converted units problem; mechanism inferred from Figure 1B compared to Figure 1, Step 4 of Riddick & Macara, J Cell Biol (2005)
kon1_ABCBP80	0.15	µM-1 sec-1	Assumed same as kon1_ABC
koff1_ABCBP80	0.01	sec-1	Reduced from koff1_ABC to lowest order of magnitude
kon2_ABCBP80	0.0064	sec-1	Assumed same as kon2_ABC
koff2_ABCBP80	0.00025	sec-1	Adapted to approximate 2.4 nM affinity reported in Marfori et al., Traffic (2012);

### Sheet: Cell geometries
	VolCyto	VolNuc	VolNPC	Units
HeLa	2.55	0.87	0.00198324	pL
B2B1	1.45	0.52	0.00140723	pL
