## Supplemental Table 5 for "Nucleocytoplasmic transport of active HER2 causes fractional escape from the DCIS-like state"

### Sheet: BirA-CSE1L
ProteinName	ProteinAccessionNumbers	ProteinMolecularWeight_Da_	TotalSpectrumCount	CRAPome_fraction	CRAPome_AveSC	CRAPome_MaxSC	BioGRID_interactor
AHNAK	Q09666	629104	1454	0.296089	206	3211	No
FLNA	P21333,P21333-2	280009	137	0.709497	174.1	2388	No
KRT1	P04264	66040.3	121	0.937151	58.6	1141	No
AHNAK2	Q8IVF2,Q8IVF2-3	616628	109	0.0963687	33.1	378	No
HIST1H1D	P16402	22351.3	109	0.837989	11.2	78	No
KRT10	P13645	58828.8	108	0.860335	47	811	No
HIST1H1C	P16403	21365.8	104	0.857542	14.3	127	No
PC	P11498	129635	95	0.427374	290.8	3116	No
CSE1L	P55060,P55060-3	110422	93	0.444134	7.9	59	No
KRT9	P35527	62065.9	93	0.805866	40.6	688	No
KRT2	P35908	65433.9	91	0.877095	33.3	614	No
NUP153	P49790	153939	70	0.27933	21.3	201	No
HIST1H1B	P16401	22581.7	64	0.339385	5.4	45	No
HIST1H1A	Q02539	21843.2	58	0.74162	4.8	35	No
PCCA	P05165	80059.3	55	0.396648	151.8	869	No
CTTN	Q14247	61585.5	54	0.444134	15.2	122	No
KRT14	P02533	51562.5	50	0.730447	16.9	277	No
FASN	P49327	273427	49	0.608939	91.3	743	No
KRT17	Q04695	48106.7	49	0.649441	10.8	126	No
CTTN	Q14247-3	57466	46	0.444134	15.2	122	No
KRT16	P08779	51269	39	0.72067	14.8	241	No
KRT5	P13647	62379.6	38	0.709497	17.3	219	No
LDHA	P00338,P00338-3	39838	37	0.424581	7.4	60	Yes
RANBP2	P49792	358198	37	0.374302	47.7	389	No
ACACA	Q13085,Q13085-4	270002	36	0.413408	315.2	3552	No
CCT8	P50990	59621	31	0.629888	36.7	267	No
EEF1A1	P68104,Q5VTE0	50185.4	29	0.912011	30	239	No
RPL29	P47914	17753	29	0.557263	2.5	60	No
RPS3A	P61247	29945.3	28	0.606145	8.6	56	No
KRT6A	P02538	60046.4	27	0.719274	14.6	213	No
KRT6B	P04259	60068.6	27	0.796089	15.8	302	No
PKM	P14618	57937.5	27	0.748603	19.6	178	No
RPL28	P46779	15747.9	27	0.441341	6.4	64	No
ACLY	P53396	120843	26	0.413408	10.6	116	No
ACTB	P60709,P63261	41737.8	25	0.931564	49.7	1008	No
PRKDC	P78527	469096	25	0.567039	30.5	171	No
UBAP2L	Q14157,Q14157-5	114534	25	0.449721	12.7	64	No
RPL23A	P62750	17696.2	24	0.583799	6.4	41	No
UBAP2L	Q14157-1	103930	24	0.449721	12.7	64	No
MCCC1	Q96RQ3	80473.6	23	0.391061	175.8	1179	No
TUBB4B	P68371	49830.7	21	0.946927	40	317	No
ACTA2	P62736,P63267,P68032	42010.1	20	0.912011	24.5	355	No
EPRS	P07814	170593	20	0.548883	14.6	69	No
PHB2	F5GY37,J3KPX7,Q99623	33240.6	20	0.339385	9	45	No
HSP90AB1	P08238	83267.3	19	0.800279	34.8	273	No
LAD1	O00515	57131.8	19	0	0	NaN	No
MAP4	E7EVA0	245446	19	0.435754	22	325	No
RPL8	P62917	28024.8	19	0.544693	5.4	42	No
TUBB	P07437	49670.6	19	0.956704	47.2	336	No
H1FX	Q92522	22487.9	18	0.358939	5.2	27	No
LAD1	E9PDI4	58678.6	18	0	0	NaN	No
NUP50	Q9UKX7	50145	18	0.244413	7.4	46	Yes
TCP1	P17987	60345.2	18	0.603352	18.2	147	No
TXNL1	O43396	32251.4	17	0.209497	3.1	17	Yes
MKL2	Q9ULH7-4,Q9ULH7-5	114120	16	0.162011	46.1	131	No
PCNP	Q8WW12	18925.4	16	0.24581	7.3	33	No
RANBP3	B7Z7F3,Q9H6Z4-2	52895.2	16	0.212291	14.8	49	No
RPL31	P62899	14463.2	16	0.467877	4.3	23	No
RPS7	P62081	22127.5	16	0.513966	8.6	48	No
TUBB2A	Q13885,Q9BVA1	49907.1	16	0.942737	34.5	290	No
HSPA8	P11142	70899.8	15	0.981844	46.9	338	No
RPL7A	P62424	29996.3	15	0.555866	8.1	57	No
STAU1	O95793,O95793-2	63183.1	15	0.318436	5.9	21	Yes
TUBA3C	Q13748	49959.6	15	0.963687	33.5	205	No
CAST	A0A0C4DGB5,P20810-10,P20810-5,P20810-6	81002	14	0.141061	3.9	63	No
RPL26	P61254	17258.4	14	0.435754	5.3	24	No
ENO1	P06733	47170.2	13	0.667598	19.8	163	No
RPL35	P42766	14552.5	13	0.421788	4.1	53	No
CD2AP	Q9Y5K6	71454	12	0.205307	30.8	99	No
GAPDH	P04406	36053.4	12	0.639665	14.2	124	No
HSPA9	P38646	73681.3	12	0.77095	26.2	161	No
LDHB	P07195	36638.6	12	0.47486	8.9	87	No
RGPD2	A0A1W2PNU4,A0A286YES2,F8VYC4,P0DJD0,P0DJD1	197336	12	0.226257	15	97	No
RPL13	P26373	24262.2	12	0.662011	5.8	50	No
TRAP1	Q12931,Q12931-2	74270.1	12	0.667598	7.2	52	No
TRIM29	Q14134,Q14134-2	63844.4	12	0.00418994	1.3	2	No
YBX1	P67809	35923.8	12	0.625698	8.6	100	No
EEF2	P13639	95340.1	11	0.681564	20.8	223	Yes
PYGB	P11216	96698.3	11	0.099162	2.5	12	No
STAT1	P42224	87336.9	11	0.152235	8.9	78	No
TUBB6	Q9BUF5	49857.2	11	0.861732	15.3	94	No
ALDH18A1	P54886-2	87089.7	10	0.407821	11.2	57	No
ATP5A1	P25705	59752.1	10	0.692737	15.9	119	No
C11orf98	A0A0B4J220	14234.3	10	0.122905	2.3	11	No
CALD1	E7EX44,Q05682-3,Q05682-5	64169.7	10	0.22067	16.7	165	No
DYNC1H1	Q14204	532406	10	0.481844	15.1	127	No
RBM14	Q96PK6	69492.3	10	0.409218	9.7	79	No
RPS2	P15880	31325.2	10	0.624302	8.8	68	No
RPS3	P23396,P23396-2	28487.1	10	0.685754	15.7	75	No
SARG	Q9BW04	63965.5	10	0	0	NaN	No
SLC25A5	P05141	32853.5	10	0.73324	11.5	71	No
TUFM	P49411	49542.4	10	0.569832	11.7	76	No
ASS1	P00966	46531.3	9	0.0628492	5	24	No
CALD1	Q05682	93231.7	9	0.22067	16.7	165	No
HRNR	Q86YZ3	282373	9	0.311453	8	84	No
KRT18	P05783	48059	9	0.657821	10.3	311	No
KRT7	P08729	51387.3	9	0.599162	7	147	No
POTEE	Q6S8J3	121366	9	0.913408	15.1	245	No
RPL27	P61353	15798.4	9	0.452514	4.3	46	No
SLC25A6	P12236	32867.1	9	0.691341	10.4	117	No
SQOR	Q9Y6N5	49962	9	0.0027933	4.5	5	No
STAT1	J3KPM9,P42224-2	83362.5	9	0.152235	8.9	78	No
TUBA4A	P68366,P68366-2	48329	9	0.948324	35.2	234	No
UBA52	P62987	14728.9	9	0.645251	5.5	84	No
CAPN1	P07384	81892.6	8	0.0418994	1.9	14	No
CCT4	P50991	57926	8	0.604749	13.6	94	No
CLTC	A0A087WVQ6,Q00610,Q00610-2	187895	8	0.567039	18.6	236	No
EIF4A1	P60842	46155.3	8	0.668994	12.6	89	No
HSP90AA1	P07900-2	98165.1	8	0.789106	33.7	343	No
RBM34	P42696	48565.9	8	0.121508	2.4	13	No
RPL21	P46778	18565	8	0.459497	4.9	36	No
TPR	P12270	267289	8	0.357542	61.6	471	No
ACTBL2	Q562R1	42004.2	7	0.877095	11.8	214	No
CAND1	Q86VP6	136381	7	0.384078	7.1	65	No
CYFIP1	Q7L576	145187	7	0.303073	5	64	No
EIF2A	Q9BY44	64991.2	7	0.125698	4.3	18	No
FLNB	O75369-2	275663	7	0.582402	28.1	759	No
HCFC1	A6NEM2,P51610-4	213468	7	0.388268	23	150	No
MYO1B	E9PDF6,O43795,O43795-2	128486	7	0.222067	12.4	66	No
RPL12	P30050	17819.1	7	0.554469	5.8	28	No
RPS11	M0QZC5,P62280	13998.2	7	0.47486	5.6	25	No
RPS14	P62263	16272.9	7	0.717877	5.4	30	No
ATP5B	P06576	56560.6	6	0.596369	14.7	104	No
BAG3	O95817	61593.2	6	0.0963687	2.9	16	No
CCT3	B4DUR8	55675.6	6	0.51257	15	116	No
CCT5	P48643	59672.4	6	0.638268	15.8	120	No
CCT5	E9PCA1	57145	6	0.638268	15.8	120	No
EGFR	P00533	134279	6	0.0446927	3.6	15	Yes
EIF4A2	Q14240-2	46490.7	6	0.643855	7.4	37	No
GART	P22102	107768	6	0.469274	9.7	51	No
HMGA1	P17096,P17096-3	11676.2	6	0.243017	3.6	19	No
KRT33B	Q14525	46213.5	6	0.497207	3.6	62	No
NUCKS1	Q9H1E3	27296.7	6	0.194134	3.7	16	No
PDLIM5	Q96HC4	63944	6	0.162011	7.6	49	No
RACK1	P63244	35077	6	0.49162	6.8	47	No
RACK1	D6R9L0	32573.3	6	0.49162	6.8	47	No
RPS25	P62851	13743	6	0.497207	6.4	38	No
RPS4X	P62701	29599.3	6	0.629888	10	60	No
RPS9	A0A024R4M0	22592.5	6	0.541899	6.7	32	No
SLC3A2	F5GZS6,J3KPF3,P08195,P08195-2,P08195-3,P08195-4	64874.9	6	0.263966	4.5	37	No
UQCRC2	P22695	48443.4	6	0.265363	3.8	31	No
YBX3	P16989-2	31946.6	6	0.506983	6.1	68	No
ACACB	O00763,O00763-3	255097	5	0.370112	72.4	604	No
ATXN2L	Q8WWM7	113372	5	0.425978	17.3	103	No
CCT6A	P40227	58025.3	5	0.576816	14	145	No
HNRNPA0	Q13151	30840.5	5	0.565642	4.9	31	No
HP1BP3	Q5SSJ5,Q5SSJ5-2	57213.1	5	0.298883	8.1	100	No
KRT36	O76013,O76013-2	47484.6	5	0.488827	3	62	No
KRT9	K7EQQ3-DECOY,P35527-DECOY	18	5	0.805866	40.6	688	No
LMNA	P02545	74140.7	5	0.335196	9	116	No
MYO1C	O00159-3	119632	5	0.212291	10.9	183	No
NSFL1C	Q9UNZ2,Q9UNZ2-5	40816.4	5	0.157821	3.3	10	No
PHB	C9JW96,P35232	26892	5	0.375698	5.4	33	No
PSMD3	O43242	60979.6	5	0.375698	6.3	34	No
PYGL	P06737,P06737-2	97152.4	5	0.103352	3.4	23	No
RPL24	C9JNW5,P83731	17543.4	5	0.624302	4.6	22	No
2022-09-09	Q9UHD8,Q9UHD8-2,Q9UHD8-5,Q9UHD8-7	64682.3	5	0.27933	5.8	37	No
SERBP1	Q8NC51,Q8NC51-2,Q8NC51-3,Q8NC51-4	43135.7	5	0.653631	15.6	104	Yes
ZYX	Q15942	61276	5	0.252793	4.4	39	No
ANXA2	P07355,P07355-2	38606.1	4	0.555866	9.2	82	No
AP2A1	O95782,O95782-2	107549	4	0.111732	1.6	14	No
ATP1A1	P05023,P05023-3,P05023-4	109554	4	0.467877	7.3	88	No
ATP2A2	H7C5W9,P16615,P16615-4	114759	4	0.421788	4.2	41	No
C19ORF43	Q9BQ61	18419.6	4	0.297486	6	28	No
CKAP5	Q14008,Q14008-2,Q14008-3	225502	4	0.273743	20.8	116	No
COPA	P53621,P53621-2	138349	4	0.282123	4.5	58	No
COPG1	Q9Y678	97719.4	4	0.318436	5	38	No
CORO1B	Q9BR76	54234.9	4	0.219274	21.3	69	No
CYFIP2	E7EVJ5,Q96F07-2	142582	4	0.301676	5.2	139	No
DDX3X	A0A0D9SF53,A0A0D9SFB3,A0A0D9SG12,O00571,O00571-2	81479.2	4	0.695531	15.5	89	No
GCN1	Q92616	292764	4	0.343575	27.8	149	No
HSPB1	P04792	22782.6	4	0.178771	4.8	25	No
HYOU1	A0A087X054,Q9Y4L1	104780	4	0.180168	5.2	47	No
JPT2	A6NGP5,Q9H910,Q9H910-2,Q9H910-3	18906.5	4	0.337989	3.5	14	No
KRT86	O43790	53499.9	4	0.184358	6.1	155	No
LAMB1	G3XAI2,P07942	200475	4	0.0293296	1.7	6	No
MTHFD1	F5H2F4,P11586	110615	4	0.434358	10.9	105	No
NPM1	P06748	32575.5	4	0.773743	21.5	317	No
PDLIM1	O00151	36071.3	4	0.189944	6.6	25	No
PLEKHA1	Q9HB21	45553.6	4	0.0446927	1.8	5	No
PRRC2A	P48634	228866	4	0.296089	7.7	42	No
PSMD2	Q13200	100202	4	0.378492	7.6	52	No
RAPH1	C9K0J5,Q70E73	141181	4	0.104749	4.3	18	No
RPL17	A0A087WXM6,J3KRX5,J3QQT2,P18621,P18621-3	19585.9	4	0.592179	5.3	35	No
SLC25A13	Q9UJS0,Q9UJS0-2	74305.3	4	0.223464	3.7	19	No
STAT3	P40763,P40763-3	88069.6	4	0.189944	9.8	71	No
STMN1	P16949	17303	4	0.385475	4.3	25	No
TAB2	Q9NYJ8	76493.7	4	0.0600559	1.2	4	No
TAGLN2	P37802	22391.9	4	0.572626	9.9	63	No
TNS4	Q8IZW8	76764.5	4	0	0	NaN	No
UBAP2	Q5T6F2	117115	4	0.187151	5.8	33	No
ALB	A0A0C4DGB6,H0YA55,P02768	51570.7	3	0.333799	7.8	89	No
CAND1	Q86VP6-2	117894	3	0.384078	7.1	65	No
CHTOP	Q9Y3Y2,Q9Y3Y2-3,Q9Y3Y2-4,X6R700	23662.6	3	0.188547	2.4	11	No
COPB1	P53618	107146	3	0.388268	4.9	38	No
COPG2	Q9UBF2	97624.5	3	0.312849	29	158	No
EIF4A3	P38919	46872.4	3	0.583799	6.3	44	No
FARSB	Q9NSD9	66118.5	3	0.194134	4.8	18	No
FLNC	Q14315,Q14315-2	287274	3	0.52095	14.7	154	No
FUBP1	E9PEB5,Q96AE4,Q96AE4-2	68904.1	3	0.335196	4.6	38	No
HNRNPU	A0A1W2PPS1,Q00839,Q00839-2	88318.6	3	0.807263	18.8	246	No
HSPA1B	A0A0G2JIW1,P0DMV9	70054	3	0.97486	49.4	319	No
HSPA5	P11021	72334.7	3	0.923184	23.9	146	Yes
IGKV3-7	A0A075B6H7,A0A0C4DH55,A0A0C4DH90,P01624	12784	3	0.00698324	1.8	4	No
KIAA1522	Q9P206-2	113062	3	0.00698324	1.4	2	No
LAMA1	P25391	337078	3	0.0111732	2.3	6	No
MARS	P56192	101118	3	0.412011	7.3	45	No
NCL	P19338	76615.9	3	0.736034	25.4	265	No
NID1	P14543,P14543-2	122017	3	0.00139665	1	1	No
NUP214	P35658,P35658-2,P35658-3,P35658-4	213619	3	0.294693	19.5	90	No
PCCB	E7ETT4	52423.2	3	0.367318	75.8	866	No
PDLIM4	P50479,P50479-2	35398.2	3	0.00698324	2.4	4	No
PLIN3	O60664	47073.6	3	0.150838	6.7	42	No
PSMD1	A0A087WW66,Q99460	105854	3	0.303073	6.7	34	No
RAN	B5MDF5,J3KQE5,P62826	26224.1	3	0.614525	8.8	42	Yes
RARS	P54136	75382	3	0.465084	9.4	47	No
RPL23A	P62750-DECOY	18	3	0.583799	6.4	41	No
RPL34	P49207	13293.1	3	0.344972	3	12	No
RPL6	Q02878	32729.3	3	0.603352	11.3	219	No
SF1	Q15637-4,Q15637-5	59712.8	3	0.357542	7.9	64	No
SFXN1	Q9H9B4	35620	3	0.195531	4.4	29	No
SLC25A3	Q00325,Q00325-2	40095.9	3	0.505587	4.4	40	No
SNAP29	O95721	28971.2	3	0.173184	3.4	14	No
SYNE1	A0A0C4DG40-DECOY,Q8NF91-4-DECOY,Q8NF91-DECOY	18	3	0.023743	3.8	15	No
TCOF1	Q13428,Q13428-3,Q13428-4	152104	3	0.463687	28.4	282	No
TLN1	Q9Y490	269765	3	0.303073	24.6	231	No
TNKS1BP1	Q9C0C2	181795	3	0.118715	5.4	47	No
UGGT1	Q9NYU2,Q9NYU2-2	177195	3	0.0963687	5.3	30	No
AIFM1	O95831,O95831-3	66901.5	2	0.315642	8.2	116	No
ALYREF	E9PB61,Q86V81	27558.5	2	0.544693	11.7	109	No
AP2A2	A0A0G2JS82,O94973,O94973-2	101654	2	0.111732	1.5	10	No
ARF5	C9J1Z8	17107.2	2	0.324022	4.4	20	No
ATAD3A	Q9NVI7,Q9NVI7-2	71370.2	2	0.319832	5.3	76	No
ATP5C1	P36542,P36542-2	32882.9	2	0.331006	3.4	20	No
CCT3	Q5SZX6	30762.6	2	0.51257	15	116	No
CDV3	Q9UKY7,Q9UKY7-2	27334.7	2	0.135475	2.2	8	No
CRYBG1	A0A0J9YWL0	231708	2	0.0153631	11.5	61	No
EIF4G1	E7EUU4,E7EX73,E9PGM1,Q04637-7,Q04637-8	171645	2	0.409218	25	153	No
EPPK1	A0A075B730,P58107	553126	2	0.420391	7.1	203	No
ESYT2	A0FGR8-2,H7BXI1	98012.7	2	0.107542	2.5	13	No
HDGF	P51858	26788.6	2	0.243017	2.5	21	No
HIST1H2BD	P58876	13936.6	2	0.719274	17.3	145	No
HMGA2	F5H2A4,F5H2U8,P52926	12714.6	2	0.051676	2.1	9	No
HNRNPM	A0A087X0X3,P52272,P52272-2	77571.3	2	0.726257	17.6	154	No
IARS	A0A0A0MSX9,J3KR24,P41252	142292	2	0.358939	7.7	66	No
IARS2	Q9NSE4	113794	2	0.0921788	4.2	15	No
JPT1	J3KSH8,J3KT51,Q9UK76,Q9UK76-2,Q9UK76-3	11012.2	2	0.236034	3.4	10	No
KIAA1143	Q96AT1	17465.5	2	0.0865922	2.2	8	No
KPNB1	Q14974	97171.3	2	0.583799	12	76	Yes
LRRFIP1	Q32MZ4,Q32MZ4-2,Q32MZ4-3	82688.2	2	0.22067	2.8	15	No
MAOA	P21397	59682.5	2	0	0	NaN	No
MCM3AP	O60318	218405	2	0.0726257	5.4	42	No
MYH9	P35579	226538	2	0.625698	51.8	667	No
NACA	E9PAV3	205423	2	0.421788	3.2	14	No
NCLN	Q969V3,Q969V3-2	62846.6	2	0.0572626	1.8	6	No
NUP205	Q92621	227928	2	0.22067	3.1	24	No
PFKP	Q01813	85597.4	2	0.280726	4.7	26	No
PRRC2B	Q5JSZ5	242967	2	0.195531	2.6	10	No
RAB1A	P62820	22678.5	2	0.272346	4	20	No
RAI14	Q9P0K7-4	106907	2	0.168994	18.6	100	No
RANGAP1	P46060	63543.3	2	0.395251	14.5	65	No
RPL13A	M0QYS1,P40429	24216.3	2	0.410615	6.2	60	No
RPL22	K7EMH1,K7ERI7,P35268	10422.3	2	0.599162	3.6	31	Yes
RPL27A	E9PJD9,E9PLL6,E9PLX7,P46776	12201	2	0.600559	3.5	19	No
RPL3	P39023	46109.5	2	0.561453	9.2	135	No
RPL32	D3YTB1,F8W727,P62910	15617.2	2	0.256983	4.2	37	No
RPL4	P36578	47699.1	2	0.620112	10.4	82	No
RPLP0	F8VWS0,P05388,P05388-2,Q8NHW5	30456.7	2	0.608939	8.3	57	No
RPS15	A0A0B4J2B4,K7EJ78,K7ELC2,K7EM56,K7EQJ5,P62841,S4R417,S4R456	17723.6	2	0.333799	5.4	26	No
RPS23	D6RD47,P62266	14837.4	2	0.576816	5.1	30	No
RPS6	P62753	28681.7	2	0.650838	6.6	55	No
RUVBL2	Q9Y230	51158.1	2	0.432961	12.9	96	No
SEC23A	F5H365,Q15436	82970.9	2	0.174581	2.6	16	No
SEC24C	G5EA31,P53992	111985	2	0.170391	3	21	No
SEC61A1	B4DR61,P61619	52951.9	2	0.180168	2.3	11	No
SH3KBP1	Q5JPT2,Q96B97,Q96B97-2,Q96B97-3	70446.1	2	0.00977654	2.4	6	No
SRPRA	P08240	69812.8	2	0.160615	2.2	10	No
SSBP1	A0A0G2JLD8,C9K0U8,E7EUY5,Q04837	15597.7	2	0.236034	3.4	18	No
SUCLA2	Q9P2R7-2	48040.7	2	0.047486	3.5	10	No
TAOK2	Q9UL54-2-DECOY,Q9UL54-3-DECOY,Q9UL54-4-DECOY,Q9UL54-DECOY	18	2	0.00139665	1	1	No
UBR4	Q5T4S7,Q5T4S7-2,Q5T4S7-3,Q5T4S7-4	571853	2	0.148045	7.4	76	No
USP14	P54578,P54578-2	56070.3	2	0.201117	3.4	14	No
VRK1	Q99986-DECOY	18	2	0.0865922	1.4	7	No
WASHC5	Q12768	134293	2	0.0167598	1.2	2	No
WDR1	O75083	66193.2	2	0.124302	6.1	49	No
A2M	P01023	163290	1	0.075419	1.8	14	No
ABCE1	P61221	67316.4	1	0.168994	3.6	18	No
ACAT1	P24752	45199.8	1	0.22486	7.1	36	Yes
ACOT9	Q9Y305,Q9Y305-2,Q9Y305-3,Q9Y305-4	49902.5	1	0.0879888	2.3	15	No
ADAR	P55265,P55265-4,P55265-5	140841	1	0.328212	8.8	61	No
AFG3L2	Q9Y4W6	88586.8	1	0.104749	2.4	10	No
AKAP2	Q9Y2D5,Q9Y2D5-4,Q9Y2D5-5,Q9Y2D5-6,Q9Y2D5-7	122072	1	0.134078	5.1	38	No
ARCN1	B0YIW6,P48444	61627.4	1	0.367318	3.7	18	No
ARF4	P18085	20511.6	1	0.277933	4	16	No
ARFGEF2	Q9Y6D5	202042	1	0.00977654	1	1	No
ATP13A1	Q9HD20,Q9HD20-2	132958	1	0.0377095	1.6	5	No
ATXN2	F8VQP2,F8WB06,H0YH87,Q99700,Q99700-2,Q99700-4,V9GY86	124400	1	0.162011	3.1	15	No
CAPN2	P17655	79999.1	1	0.0293296	1.6	7	No
CARMIL1	Q5VZK9,Q5VZK9-2	151561	1	0.0586592	1.7	8	No
CCDC137	Q6PK04	33231.6	1	0.0628492	1.6	7	No
CDIPT	B3KY94,O14735,O14735-3	25947.2	1	0.0893855	1.5	3	No
CDK1	A0A024QZP7,A0A087WZZ9,E5RIU6,P06493,P06493-2	25837.3	1	0.393855	4.2	23	No
CEP170	H0Y2V6,Q5SW79,Q5SW79-2,Q5SW79-3	172086	1	0.202514	20.2	78	No
CFL1	E9PK25,E9PP50,G3V1A4,P23528	17778.2	1	0.692737	6.7	70	No
CHMP2B	C9J0A7,Q9UQN3	20772.6	1	0.132682	2.8	9	No
CHMP4B	Q9H444	24951.2	1	0.152235	2.6	7	No
CIC	I3L2J0	257748	1	0.141061	9.2	38	No
CWC15	Q9P013	26625.2	1	0.210894	5	20	No
DCTN1	E7EX90,Q14203,Q14203-3,Q14203-4,Q14203-6	139097	1	0.324022	7.8	36	No
DDB1	F5GY55,Q16531	121716	1	0.296089	6.9	53	No
DDX17	A0A1W2PQ51,A0A1X7SBZ2,Q92841	80256	1	0.730447	10.8	81	No
DDX5	J3KTA4	69088.6	1	0.73743	11.1	83	No
DHCR7	Q9UBM7	54491	1	0.0837989	1.4	6	No
DIAPH1	A0A0G2JH68,A0A140T8Z0,O60610,O60610-2,O60610-3	140306	1	0.177374	2.6	9	No
DNAJC11	Q9NVH1,Q9NVH1-3	63279.2	1	0.0405028	1.6	6	No
DNM1L	G8JLD5,O00429-2,O00429-4,O00429-8	79623.8	1	0.170391	4.2	17	No
DSC1	Q08554,Q08554-2	99988.1	1	0.099162	4.6	21	No
DSP	P15924	331781	1	0.458101	14	201	No
EGFL6	Q8IUX8-2-DECOY,Q8IUX8-DECOY	18	1	0	0	NaN	No
EIF3D	O15371,O15371-2,O15371-3	63973.8	1	0.347765	3.1	21	No
EIF3L	B0QY89,Q9Y262	70904.5	1	0.284916	5.3	24	No
EMC1	Q8N766,Q8N766-2,Q8N766-3	111761	1	0.0349162	1.8	9	Yes
EMD	P50402,Q5HY57	24939.1	1	0.377095	3.8	27	No
ERAP1	Q9NZ08,Q9NZ08-2	107238	1	0.0027933	2	3	No
ERBB2	B4DTR1,P04626,P04626-2,P04626-3,P04626-4,P04626-5	107571	1	0.0027933	1	1	No
ERBB4	A0A0A0MSE1,Q15303,Q15303-2,Q15303-3,Q15303-4	142460	1	0.0027933	1	1	No
EWSR1	B0QYK0,Q01844,Q01844-3,Q01844-5,Q01844-6	64929.4	1	0.420391	17.1	362	No
EXOC4	Q96A65	110502	1	0.156425	5.6	22	No
FAM120A	Q9NZB2,Q9NZB2-6	121889	1	0.222067	2.6	79	No
FAM83H	J3KPS2,Q6ZRV2	127124	1	0.00837989	1.2	2	No
FASTKD5	Q7L8L6	86576.4	1	0.0195531	1.1	3	No
FLII	Q13045,Q13045-2	144755	1	0.113128	3.1	27	No
G3BP1	Q13283	52162.8	1	0.493017	7.9	94	Yes
GARS	P41250	83167.6	1	0.162011	2.8	21	No
GOLGA3	Q08378,Q08378-2	167356	1	0.0712291	4.3	30	No
GTF2F2	P13984	28380.3	1	0.174581	6	31	No
H3F3B	K7EK07,P68431,P84243,Q16695,Q71DI3	15388.7	1	0.536313	5.1	44	No
HADHB	F5GZQ3,P55084,P55084-2	51296	1	0.171788	4.3	22	No
HIP1R	O75146	119390	1	0.0139665	1	1	No
HMGN4	O00479	9539.6	1	0.0432961	1.4	5	No
HNRNPA1	F8W6I7,P09651,P09651-2,P09651-3	33155.4	1	0.77095	12.8	72	No
HSPD1	P10809	61055.7	1	0.726257	22.2	217	No
IFT74	Q96LB3	69241.2	1	0.0363128	1.8	6	No
IGF2BP2	F8W930,Q9Y6M1,Q9Y6M1-1,Q9Y6M1-3,Q9Y6M1-4,Q9Y6M1-5,Q9Y6M1-6	66787.2	1	0.358939	3.4	49	No
IMMT	B9A067,C9J406,Q16891,Q16891-2,Q16891-4	78974.8	1	0.129888	3.5	69	No
ITGB4	P16144,P16144-2,P16144-3,P16144-4	200724	1	0	0	NaN	No
KIAA0368	J3KN16,Q5VYK3	223699	1	0.108939	2	10	No
KIAA1217	Q5T5P2	214117	1	0.0642458	3.5	15	No
KLC1	E7EVH7,F8W6L3,G3V2E7,G3V3H3,G3V5R9,G5E9S8,Q07866,Q07866-10,Q07866-2,Q07866-3,Q07866-4,Q07866-5,Q07866-6,Q07866-7,Q07866-8,Q07866-9	71997.6	1	0.213687	7	20	No
KLC2	Q9H0B6,Q9H0B6-2	60048.2	1	0.196927	4.3	12	No
KPNA1	P52294	60223	1	0.252793	2	15	Yes
KRT1	P04264-DECOY	18	1	0.937151	58.6	1141	No
KRT85	P78386	55802	1	0.181564	5.1	114	No
LAMC1	P11047	177601	1	0.0502793	2.6	6	No
LARS	Q9P2J5	134471	1	0.486034	7.7	61	No
LASP1	Q14847	29716.8	1	0.0837989	2.3	14	No
LPP	Q93052	65746.2	1	0.0824022	2.2	6	No
LRBA	P50851,P50851-2	317704	1	0.125698	14.5	40	No
LRPPRC	P42704	157912	1	0.347765	11.3	118	No
MAP7D3	Q8IWC1,Q8IWC1-3,Q8IWC1-4	94676.3	1	0.180168	6.4	29	No
MAP7D3	A0A0A0MRP0,Q8IWC1-2	90133.3	1	0.180168	6.4	29	No
MARK2	E7ETY4,E9PC69,Q7KZI7,Q7KZI7-10,Q7KZI7-11,Q7KZI7-12,Q7KZI7-13,Q7KZI7-14,Q7KZI7-15,Q7KZI7-16,Q7KZI7-2,Q7KZI7-3,Q7KZI7-4,Q7KZI7-5,Q7KZI7-6,Q7KZI7-7,Q7KZI7-8,Q7KZI7-9	86693.5	1	0.0321229	1.1	2	No
MINK1	Q8N4C8	149823	1	0.0572626	2.9	6	No
MISP	Q8IVT2	75355.7	1	0.0446927	13.1	42	No
MRE11	P49959,P49959-3	80595.1	1	0.26676	24.3	84	No
MTOR	P42345	288896	1	0.0153631	1.6	6	No
MYO1A	Q9UBC5	118404	1	0.127095	2.6	11	No
NCOA6	Q14686	219139	1	0.121508	3.6	13	No
NDRG1	E5RJY1,E7ESM1,Q92597,Q92597-2,Q92597-3	14999.9	1	0.135475	2.4	7	No
NMT1	P30419	56807	1	0.157821	2.7	8	No
NNT	E9PCX7-DECOY,Q13423-DECOY	18	1	0.0460894	3	18	No
NNT	Q13423	113899	1	0.0460894	3	18	No
NSUN2	Q08J23,Q08J23-2	86472.8	1	0.354749	3.9	30	No
NUP107	P57740	106377	1	0.188547	2.4	16	No
NUP133	Q8WUM0	128984	1	0.202514	5	25	No
NUP160	Q12769	162125	1	0.115922	2.1	13	No
NUP93	Q8N1F7	93491.2	1	0.294693	3.6	18	No
OAS3	Q9Y6K5	121172	1	0.00418994	1.7	3	No
PCBP1	Q15365	37498.2	1	0.659218	8.1	101	No
PCBP2	F8VZX2,H3BRU6,Q15366,Q15366-2,Q15366-3,Q15366-4,Q15366-5,Q15366-6,Q15366-7,Q15366-8	38580.9	1	0.663408	8	55	No
PDAP1	Q13442	20630.8	1	0.325419	5.1	24	No
PFKL	P17858	85019.2	1	0.248603	3.1	30	No
PFKM	P08237,P08237-3	93255.3	1	0.175978	2	8	No
PKP3	Q9Y446,Q9Y446-2	87084.7	1	0.0111732	1.8	6	No
PLEC	Q15149	531784	1	0.325419	22	526	No
PRRC2C	Q9Y520-2	291090	1	0.311453	13.7	63	No
PRSS2	A0A0J9YYC8,A6XMV8,A6XMV9,E7EQ64,H0Y8D1,P07477,P07478,Q8NHM4	26558.1	1	0.0796089	1.3	2	No
PSMC2	P35998	48635.6	1	0.437151	5.1	36	No
PSMD14	O00487	34576.6	1	0.234637	3.1	16	No
PTMS	P20962	11529.6	1	0.0837989	1.4	6	No
PYCR2	Q96C36	33637.8	1	0.136872	3	45	No
PYCR3	A0A0A0MQS1,Q53H96,Q53H96-2	29891.8	1	0.0139665	1	1	No
PYM1	Q9BRP8,Q9BRP8-2	22705	1	0.153631	2.4	9	No
RAB1B	Q9H0U4	22172	1	0.268156	4.2	23	No
RANBP1	C9JGV6	23217.4	1	0.361732	3	12	No
RECQL	P46063	73458.9	1	0.0963687	2.1	11	No
RPL10	A0A087WV22,F8W7C6,P27635,X1WI28	20439.7	1	0.515363	5	42	No
RPL11	P62913,P62913-2	20253.2	1	0.691341	4.7	23	No
RPL23	P62829	14865.9	1	0.708101	5.5	48	No
RPL36A	J3KQN4	16378.7	1	0.307263	3.8	28	No
RPL5	P46777	34363.5	1	0.551676	7.9	63	No
RPS20	P60866,P60866-2	13373	1	0.534916	4.9	22	No
SAP130	H7BXF5,Q9H0E3,Q9H0E3-3	111285	1	0.111732	3.3	18	No
SARNP	F8VZQ9,H0YHG0,P82979	59186.8	1	0.297486	3.1	13	No
SFXN3	A0A0A0MS41,A0A1P0AYU5	35979.1	1	0.0432961	1.7	9	No
SLAIN2	Q9P270	62544.5	1	0.0865922	1.5	4	No
SLC1A5	M0QXM4,Q15758,Q15758-2,Q15758-3	39443.9	1	0.329609	3	14	No
SLC25A12	O75746	74764	1	0.0921788	1.9	13	No
SLC7A5	Q01650	55012.1	1	0.101955	2.6	11	No
SNX1	Q13596,Q13596-2,Q13596-3	63083.9	1	0.195531	7.8	32	No
SYNE2	Q8WXH0,Q8WXH0-2	796454	1	0.0363128	3.1	43	No
TANC1	Q9C0D5,Q9C0D5-2	202221	1	0.0530726	1.9	6	No
TAP2	A0A087WYD6,A0A0G2JLV0,Q03519,X5CMH5	77642.9	1	0.00139665	1	1	No
TES	Q9UGI8,Q9UGI8-2	47995.6	1	0.0851955	2.1	9	No
TNRC6B	Q9UPQ9,Q9UPQ9-1	182814	1	0.226257	19.4	97	No
TOR1AIP1	A0A0A0MSK5,J3KN66,Q5JTV8,Q5JTV8-3	67822.3	1	0.0963687	2	15	No
TPD52L2	A0A087WYR3,O43399,O43399-5,O43399-7	22237.9	1	0.0949721	1.5	6	No
TRIM28	Q13263,Q13263-2	79473.7	1	0.650838	16.1	94	No
TUBG1	P23258,Q9NRH3	51092.9	1	0.196927	2.3	11	No
UPF1	Q92900,Q92900-2	124347	1	0.163408	4	44	No
VARS	P26640	140478	1	0.370112	6.6	51	No
VCPIP1	Q96JH7	134322	1	0.148045	10.3	33	No
VDAC2	A0A0A0MR02,P45880,P45880-1,P45880-2	30348.9	1	0.357542	6.1	49	No
VWA8	A3KMH1-3	210929	1	0.0111732	1.1	2	No
VWA8	A3KMH1	214830	1	0.0111732	1.1	2	No
WBP11	Q9Y2W2	69999.9	1	0.182961	5.5	42	No
XPO7	E7ESC6,Q9UIA9	124072	1	0.0670391	1.8	13	No
ZHX3	Q9H4I2	104657	1	0.128492	5.5	21	No

### Sheet: BirA-NUP37
ProteinName	ProteinAccessionNumbers	ProteinMolecularWeight_Da_	TotalSpectrumCount	CRAPome_fraction	CRAPome_AveSC	CRAPome_MaxSC	BioGRID_interactor
KRT1	P04264	66040.3	362	0.937151	58.6	1141	No
AHNAK	Q09666	629104	274	0.296089	206	3211	No
KRT10	P13645	58828.8	269	0.860335	47	811	No
KRT2	P35908	65433.9	217	0.877095	33.3	614	No
KRT9	P35527	62065.9	196	0.805866	40.6	688	No
KRT14	P02533	51562.5	138	0.730447	16.9	277	No
CCT8	P50990	59621	137	0.629888	36.7	267	No
KRT16	P08779	51269	110	0.72067	14.8	241	No
KRT5	P13647	62379.6	109	0.709497	17.3	219	No
PCCA	P05165	80059.3	109	0.396648	151.8	869	No
KRT17	Q04695	48106.7	107	0.649441	10.8	126	No
FLNA	P21333,P21333-2,Q5HY54	276541	95	0.709497	174.1	2388	No
PC	P11498	129635	94	0.427374	290.8	3116	No
TUBB4B	P68371	49830.7	90	0.946927	40	317	No
HIST1H1D	P16402	22351.3	84	0.837989	11.2	78	No
KRT6B	P04259	60068.6	81	0.796089	15.8	302	No
TUBB	P07437	49670.6	73	0.956704	47.2	336	No
KRT6A	P02538	60046.4	72	0.719274	14.6	213	No
TUBB2A	Q13885	49907.1	66	0.942737	34.5	290	No
ACACA	Q13085,Q13085-4	270002	62	0.413408	315.2	3552	No
HSPA8	P11142	70899.8	58	0.981844	46.9	338	No
EEF2	P13639	95340.1	53	0.681564	20.8	223	No
TUBB3	Q13509	50432.7	52	0.928771	27	201	No
YBX1	P67809	35923.8	52	0.625698	8.6	100	No
RPL23A	P62750	17696.2	51	0.583799	6.4	41	No
ACTB	P60709,P63261	41793.9	45	0.931564	49.7	1008	No
HIST1H1B	P16401	22581.7	44	0.339385	5.4	45	No
RPL26	P61254	17258.4	44	0.435754	5.3	24	No
FASN	P49327	273427	41	0.608939	91.3	743	No
RPL26L1	Q9UNX3	17256.3	41	0.428771	4.6	18	No
RPL7A	P62424	29996.3	39	0.555866	8.1	57	No
RPS3A	P61247	29945.3	38	0.606145	8.6	56	No
HIST1H1C	P16403	21365.8	36	0.857542	14.3	127	No
KRT7	P08729	51387.3	35	0.599162	7	147	No
TUBB6	Q9BUF5	49857.2	35	0.861732	15.3	94	No
HRNR	Q86YZ3	282373	34	0.311453	8	84	No
LDHA	P00338,P00338-3	36689.2	34	0.424581	7.4	60	No
RPL27	P61353	15798.4	34	0.452514	4.3	46	No
HIST1H1A	Q02539	21843.2	32	0.74162	4.8	35	No
HSP90AB1	P08238	83267.3	32	0.800279	34.8	273	No
RPL28	P46779	15747.9	32	0.441341	6.4	64	No
RPS3A	H0Y9Y4	23528.9	32	0.606145	8.6	56	No
LAMB1	G3XAI2,P07942	200475	31	0.0293296	1.7	6	No
PCCA	P05165,P05165-2	80059.3	30	0.396648	151.8	869	No
RPL8	P62917	28024.8	29	0.544693	5.4	42	No
MCCC1	Q96RQ3	80473.6	27	0.391061	175.8	1179	No
TUBA4A	P68366,P68366-2	48329	27	0.948324	35.2	234	No
KRT13	P13646	49589.3	26	0.615922	7.8	123	No
TUBA1C	F5H5D3,Q9BQE3	49895.5	26	0.969274	45.6	290	No
RBM14	Q96PK6	69492.3	25	0.409218	9.7	79	No
ACLY	P53396	120843	24	0.413408	10.6	116	No
ATP5A1	P25705	59752.1	24	0.692737	15.9	119	No
KRT13	K7ERE3,P13646,P13646-3	45261.8	24	0.615922	7.8	123	No
EEF1A1	P68104,Q5VTE0	50141.2	23	0.912011	30	239	No
CTTN	Q14247	61585.5	22	0.444134	15.2	122	No
HSPA5	P11021	72334.7	21	0.923184	23.9	146	No
CLTC	A0A087WVQ6,Q00610,Q00610-2	192062	20	0.567039	18.6	236	No
HSPA1B	A0A0G2JIW1,P0DMV9	70111.1	20	0.97486	49.4	319	No
LAMC1	P11047	177601	20	0.0502793	2.6	6	No
RPS3	P23396,P23396-2	28487.1	20	0.685754	15.7	75	No
EIF4A1	P60842	46155.3	19	0.668994	12.6	89	No
RPL29	P47914	17753	19	0.557263	2.5	60	No
ACTG2	C9JFL5	16158.3	18	0.912011	24.3	355	No
ALDH18A1	P54886,P54886-2	87089.7	18	0.407821	11.2	57	No
LDHB	P07195	36638.6	18	0.47486	8.9	87	No
PKM	P14618-2	58062.6	18	0.748603	19.6	178	No
RPL31	P62899	14463.2	18	0.467877	4.3	23	No
TUBA1C	A0A1W2PQM2	36651.7	18	0.969274	45.6	290	No
KRT4	P19013	57286.1	17	0.546089	5.2	63	No
KRT18	P05783	48059	16	0.657821	10.3	311	No
KRT77	Q7Z794	61901.9	16	0.826816	5.5	153	No
MKL2	Q9ULH7-4,Q9ULH7-5	119166	16	0.162011	46.1	131	No
PHB2	F5GY37,J3KPX7,Q99623	33240.6	16	0.339385	9	45	No
RPL35	P42766	14552.5	16	0.421788	4.1	53	No
GFPT1	Q06210,Q06210-2	78807.7	15	0.0865922	2.1	16	No
H1FX	Q92522	22487.9	15	0.358939	5.2	27	No
HSPA9	P38646	73681.3	15	0.77095	26.2	161	No
RPL32	D3YTB1,F8W727,P62910	15617.2	15	0.256983	4.2	37	No
RPS14	P62263	16272.9	15	0.717877	5.4	30	No
TXNL1	O43396	32251.4	15	0.209497	3.1	17	No
EIF4A2	Q14240-2	46490.7	14	0.643855	7.4	37	No
GAPDH	P04406	36053.4	14	0.639665	14.2	124	No
POTEE	Q6S8J3	121366	14	0.913408	15.1	245	No
RACK1	P63244	35077	14	0.49162	6.8	47	No
RPL36	Q9Y3U8	12254.2	14	0.308659	2.8	12	No
RPS4X	P62701	29599.3	14	0.629888	10	60	No
RPS7	P62081	22127.5	14	0.513966	8.6	48	No
TCP1	P17987	60345.2	14	0.603352	18.2	147	No
ACTBL2	Q562R1	42004.2	13	0.877095	11.8	214	No
ENO1	P06733-2	36929	13	0.667598	19.8	163	No
RPL21	P46778	18565	13	0.459497	4.9	36	No
TUBB	P07437,Q5JP53	47766.5	13	0.956704	47.2	336	No
CORO1B	Q9BR76	54234.9	12	0.219274	21.3	69	No
HIST1H1E	P10412	21866.9	12	0.844972	13.1	125	No
HSP90AA1	P07900,P07900-2	98165.1	12	0.789106	33.7	343	No
LAMA1	P25391	337078	12	0.0111732	2.3	6	No
RPL17	A0A087WXM6,J3KRX5,J3QQT2,P18621,P18621-3	19585.9	12	0.592179	5.3	35	No
UBAP2L	Q14157,Q14157-5	114534	12	0.449721	12.7	64	No
AHNAK2	Q8IVF2,Q8IVF2-3	605648	11	0.0963687	33.1	378	No
C11orf98	A0A0B4J220	14234.3	11	0.122905	2.3	11	No
KRT13	K7EMD9	19214.3	11	0.615922	7.8	123	No
KRT6C	P48668	60026.7	11	0.719274	14.4	210	No
PKM	P14618-3	56273.3	11	0.748603	19.6	178	No
RPS11	M0QZC5,P62280	13998.2	11	0.47486	5.6	25	No
TRAP1	Q12931,Q12931-2	74270.1	11	0.667598	7.2	52	No
UBAP2L	Q14157-1	103930	11	0.449721	12.7	64	No
WDR1	O75083	66193.2	11	0.124302	6.1	49	No
YBX3	P16989-2	31946.6	11	0.506983	6.1	68	No
CALD1	E7EX44,E9PGZ1,Q05682-3,Q05682-5	64169.7	10	0.22067	16.7	165	No
ENO1	K7EM90	21020.8	10	0.667598	19.8	163	No
GARS	P41250	83167.6	10	0.162011	2.8	21	No
SEC23A	F5H365,Q15436	82970.9	10	0.174581	2.6	16	No
TUFM	P49411	49542.4	10	0.569832	11.7	76	No
CD2AP	Q9Y5K6	71454	9	0.205307	30.8	99	No
HSP90AB3P	Q58FF7	68326.5	9	0.712291	13.3	102	No
RPL23	P62829	14865.9	9	0.708101	5.5	48	No
SLC25A5	P05141	32853.5	9	0.73324	11.5	71	No
STAU1	O95793,O95793-2	63183.1	9	0.318436	5.9	21	No
YBX3	P16989	40089.4	9	0.506983	6.1	68	No
ATP5B	H0YH81,P06576	56560.6	8	0.596369	14.7	104	No
CALD1	Q05682	93231.7	8	0.22067	16.7	165	No
EIF4A3	P38919	46872.4	8	0.583799	6.3	44	No
KRT1	P04264-DECOY	18	8	0.937151	58.6	1141	No
NID1	P14543,P14543-2	122017	8	0.00139665	1	1	No
RPL24	C9JNW5,C9JXB8,P83731	17543.4	8	0.624302	4.6	22	No
RPL34	P49207	13293.1	8	0.344972	3	12	No
SLC25A6	P12236	32867.1	8	0.691341	10.4	117	No
TUBB2A	Q13885,Q9BVA1	49907.1	8	0.942737	34.5	290	No
UQCRC2	P22695	48443.4	8	0.265363	3.8	31	No
CCT3	P49368	60535.4	7	0.51257	15	116	No
KRT8	P05787,P05787-2	53706.2	7	0.761173	13.7	505	No
MAP4	E7EVA0,P27816,P27816-6	245446	7	0.435754	22	325	No
RBM34	P42696	48565.9	7	0.121508	2.4	13	No
RPS23	P62266	15807.7	7	0.576816	5.1	30	No
ANXA2	P07355,P07355-2	38606.1	6	0.555866	9.2	82	No
ASS1	P00966	46531.3	6	0.0628492	5	24	No
ATAD3A	Q9NVI7,Q9NVI7-2	66219.4	6	0.319832	5.3	76	No
ATP5C1	P36542,P36542-2	32998	6	0.331006	3.4	20	No
NUDC	Q9Y266	38243.7	6	0.413408	6	33	No
NUP37	Q8NFH4	36707.2	6	0.0391061	2.1	8	No
PKM	P14618,P14618-2	57937.5	6	0.748603	19.6	178	No
RPL13	P26373	24262.2	6	0.662011	5.8	50	No
RPL3	P39023	46109.5	6	0.561453	9.2	135	No
RPL36AL	Q969Q0	12469.1	6	0.28352	3.5	19	No
RPS2	P15880	31325.2	6	0.624302	8.8	68	No
SERBP1	Q8NC51,Q8NC51-2,Q8NC51-3,Q8NC51-4	44965.8	6	0.653631	15.6	104	No
SFXN1	Q9H9B4	35620	6	0.195531	4.4	29	No
STAT1	P42224	87336.9	6	0.152235	8.9	78	No
TAGLN2	P37802,P37802-2	22391.9	6	0.572626	9.9	63	No
TUBA1C	F5H5D3,Q71U36,Q71U36-2,Q9BQE3	49895.5	6	0.969274	45.6	290	No
CCT6A	P40227	58025.3	5	0.576816	14	145	No
DDX3X	A0A0D9SF53,A0A0D9SFB3,A0A0D9SG12,O00571	81479.2	5	0.695531	15.5	89	No
DSP	P15924	331781	5	0.458101	14	201	No
EPRS	P07814	170593	5	0.548883	14.6	69	No
KRT73	Q86Y46-2	41985.5	5	0.322626	3.3	33	No
MCCC1	E9PHF7,Q96RQ3	80473.6	5	0.391061	175.8	1179	No
NSFL1C	Q9UNZ2,Q9UNZ2-5	40816.4	5	0.157821	3.3	10	No
PLIN3	O60664,O60664-4	47073.6	5	0.150838	6.7	42	No
PRKDC	P78527	469096	5	0.567039	30.5	171	No
PSMD3	O43242	60979.6	5	0.375698	6.3	34	No
RPL12	P30050	17819.1	5	0.554469	5.8	28	No
RPL22	K7EMH1,K7ERI7,P35268	10422.3	5	0.599162	3.6	31	No
RPL36A	J3KQN4,P83881	16378.7	5	0.307263	3.8	28	No
RPS15	A0A0B4J2B4,K7ELC2,K7EM56,K7EQJ5,P62841,S4R417	17723.6	5	0.333799	5.4	26	No
RPS20	P60866,P60866-2	16005.9	5	0.534916	4.9	22	No
RPS24	A0A087WUS0,E7ETK0,P62847,P62847-2,P62847-3,P62847-4	15353.8	5	0.493017	6.7	47	No
SLC3A2	F5GZS6,J3KPF3,P08195,P08195-2,P08195-3,P08195-4	64874.9	5	0.263966	4.5	37	No
SQOR	Q9Y6N5	49962	5	0.0027933	4.5	5	No
TRIM29	Q14134,Q14134-2	63844.4	5	0.00418994	1.3	2	No
UBA52	P62987	14728.9	5	0.645251	5.5	84	Yes
AP2A1	O95782,O95782-2	107549	4	0.111732	1.6	14	No
ARF4	P18085	20511.6	4	0.277933	4	16	No
CCDC86	Q9H6F5	40236.1	4	0.0600559	2	10	No
CCT5	P48643	59672.4	4	0.638268	15.8	120	No
DDX5	J3KTA4,P17844,P17844-2	69088.6	4	0.73743	11.1	83	No
FLNB	O75369,O75369-2,O75369-3,O75369-6,O75369-8,O75369-9	271408	4	0.582402	28.1	759	No
FLNC	Q14315,Q14315-2	287274	4	0.52095	14.7	154	No
HIST1H2BK	O60814,P57053,P58876,P62807,Q5QNW6,Q5QNW6-2,Q93079,Q99877,Q99879,Q99880,U3KQK0	13944.6	4	0.719274	17.3	145	No
HNRNPA0	Q13151	30840.5	4	0.565642	4.9	31	No
HSP90B1	P14625	92471.7	4	0.642458	14.4	96	No
HSPB1	P04792	22782.6	4	0.178771	4.8	25	No
HYOU1	A0A087X054,Q9Y4L1	104780	4	0.180168	5.2	47	Yes
JUP	P14923	81745.9	4	0.340782	5.4	44	No
KRT78	Q8N1N4	56866.4	4	0.26676	3.8	31	No
KRT81	A0A087X106,O43790,Q14533	53499.9	4	0.182961	5.5	143	No
PHB	C9JW96,P35232	26892	4	0.375698	5.4	33	No
RAB1A	P62820	22678.5	4	0.272346	4	20	No
RAB1B	Q9H0U4	22172	4	0.268156	4.2	23	No
RAN	B5MDF5,J3KQE5,P62826	26224.1	4	0.614525	8.8	42	No
RPL18	G3V203,J3QQ67,Q07020	21840.2	4	0.557263	5.6	59	No
RPL26L1	E5RIT6,J3KTJ8,J3QQQ9,J3QQV1,J3QRI7,P61254,Q9UNX3	17258.4	4	0.428771	4.6	18	No
RPL35A	P18077	12538.1	4	0.307263	4.2	23	No
RPL4	P36578	47699.1	4	0.620112	10.4	82	No
RPN1	P04843	68571	4	0.343575	4.3	37	No
SLC25A13	Q9UJS0	74177.2	4	0.223464	3.7	19	No
TPR	P12270	267289	4	0.357542	61.6	471	No
TUBB1	Q9H4B7	50327	4	0.815642	9.5	62	No
VIM	P08670	53652.7	4	0.75838	39.2	673	No
A2M	P01023	163290	3	0.075419	1.8	14	No
ABCE1	P61221	67316.4	3	0.168994	3.6	18	No
ALB	A0A0C4DGB6,P02768	69226.8	3	0.333799	7.8	89	No
ARF3	P61204,P61204-2,P84077	20697.6	3	0.364525	6.4	32	No
ARF5	C9J1Z8,P84085	17107.2	3	0.324022	4.4	20	No
ATP2A2	P16615	114759	3	0.421788	4.2	41	No
AZGP1	P25311	34258.6	3	0.0810056	2.8	14	No
COPB1	P53618	107146	3	0.388268	4.9	38	No
COPG1	Q9Y678	97719.4	3	0.318436	5	38	No
DDOST	A0A0C4DGS1,P39656,P39656-3	49021.4	3	0.206704	3.1	18	No
DSG1	Q02413	113749	3	0.162011	8.6	52	No
EEF1G	P26641,P26641-2	56150.9	3	0.643855	8.9	58	No
EIF2A	Q9BY44	64991.2	3	0.125698	4.3	18	No
ENO1	P06733	47170.2	3	0.667598	19.8	163	No
ESYT2	A0FGR8-2,H7BXI1	98904.5	3	0.107542	2.5	13	No
FARSB	Q9NSD9	66118.5	3	0.194134	4.8	18	No
FLG2	Q5D862	248052	3	0.213687	4.3	32	No
GFPT2	O94808	76932.5	3	0.0223464	1.3	4	No
GSDMA	Q96QA5	49365.6	3	0.0349162	2.6	9	No
HCFC1	A6NEM2,P51610-4	213468	3	0.388268	23	150	No
HNRNPA1	F8W6I7,P09651,P09651-2,P09651-3	33155.4	3	0.77095	12.8	72	No
KRT18	F8VZY9,P05783	43775.3	3	0.657821	10.3	311	No
KRT84	Q9NSB2	64842.6	3	0.449721	3	20	No
KYAT3	Q6YP21,Q6YP21-3	47754.9	3	0.0111732	1.5	3	No
NCL	P19338	76615.9	3	0.736034	25.4	265	No
NPM1	P06748	32575.5	3	0.773743	21.5	317	No
PCCB	C9JQS9,E7ETT1,E7ETT4,E7EX59,E9PDR0,P05166,P05166-2	61654.1	3	0.367318	75.8	866	No
PDLIM5	Q96HC4	63944	3	0.162011	7.6	49	No
POLDIP3	Q9BY77	46090.3	3	0.344972	4.5	30	No
PYGB	P11216	96698.3	3	0.099162	2.5	12	No
RARS	P54136	75382	3	0.465084	9.4	47	No
RPL18A	M0R117,Q02543	18079.4	3	0.418994	5.6	37	No
RPL23A	A8MUS3,H7BY10,K7EJV9,K7ERT8,P62750	19641.2	3	0.583799	6.4	41	No
RPL27A	P46776	16561.4	3	0.600559	3.5	19	No
RPL5	P46777	34363.5	3	0.551676	7.9	63	No
RPL7A	P62424,Q5T8U3	29996.3	3	0.555866	8.1	57	No
RPLP0	F8VWS0,P05388,P05388-2	30456.7	3	0.608939	8.3	57	No
RPS15A	I3L3P7,P62244	11477.9	3	0.560056	5.7	34	No
RPS6	P62753	28681.7	3	0.650838	6.6	55	No
RPS9	A0A024R4M0	22592.5	3	0.541899	6.7	32	No
SLC25A12	O75746	74764	3	0.0921788	1.9	13	No
SNRPD2	K7ERG4,P62316	8777.1	3	0.47486	4.5	38	No
TLN1	Q9Y490	269765	3	0.303073	24.6	231	No
TUBA1C	F5H5D3,P68363,Q71U36,Q71U36-2,Q9BQE3	49895.5	3	0.969274	45.6	290	No
ACLY	P53396,P53396-2	119776	2	0.413408	10.6	116	No
ARCN1	B0YIW6,P48444	61627.4	2	0.367318	3.7	18	No
ASCC3	Q8N3C0	251467	2	0.129888	7.6	35	No
CAPN1	P07384	81892.6	2	0.0418994	1.9	14	No
CCAR2	Q8N163,Q8N163-2	102903	2	0.414804	8.2	65	No
CDK1	A0A024QZP7,P06493	34083.4	2	0.393855	4.2	23	No
CYR61	O00622	42026	2	0.0265363	6.4	29	No
DARS	P14868	57136.7	2	0.378492	6.6	35	No
DCTN1	E7EX90,Q14203,Q14203-2,Q14203-3,Q14203-4,Q14203-5,Q14203-6	139097	2	0.324022	7.8	36	No
DDX1	Q92499,Q92499-2	69556.4	2	0.462291	5.2	34	No
DNAJC10	Q8IXB1,Q8IXB1-2	91082.4	2	0.182961	9.6	49	No
DYNC1H1	Q14204	532406	2	0.481844	15.1	127	No
EBNA1BP2	H7C2Q8,Q99848	40685.4	2	0.191341	4.7	33	No
EEF1D	A0A087X1X7,E9PK01,E9PRY8,P29692,P29692-2	69282.8	2	0.493017	6.4	42	No
FASN	A0A0U1RQF0,P49327	273199	2	0.608939	91.3	743	No
FDPS	P14324,P14324-2	48276.8	2	0.0837989	3.4	15	No
GART	P22102	107768	2	0.469274	9.7	51	No
HLCS	P50747	80760.8	2	0.206704	7.9	27	No
HNRNPU	A0A1W2PPS1,A0A1X7SBS1,Q00839,Q00839-2	88318.6	2	0.807263	18.8	246	No
HSPA1B	A0A0G2JIW1,P0DMV8-2,P0DMV9	70111.1	2	0.97486	49.4	319	No
KPRP	Q5T749	64132.6	2	0.113128	4	31	No
KRT80	Q6KB66,Q6KB66-2	47242	2	0.392458	4.2	56	No
KRT9	K7EQQ3-DECOY,P35527-DECOY	18	2	0.805866	40.6	688	No
LAD1	E9PDI4,O00515	58678.6	2	0	0	NaN	No
LAMB3	Q13751	129571	2	0.00558659	20.5	45	No
LLPH	Q9BRT6	15225.8	2	0.0600559	2.3	17	No
LMNA	P02545,P02545-2,P02545-3,P02545-6	70662.2	2	0.335196	9	116	Yes
NACA	E9PAV3,E9PAV3-2,F8VZJ2,F8W0W4,H0YHX9,Q13765	23383.3	2	0.421788	3.2	14	No
NAMPT	P43490	55522.5	2	0.188547	3.2	14	No
PCNA	P12004	28769.3	2	0.374302	6.2	70	No
PDLIM4	P50479	35398.2	2	0.00698324	2.4	4	No
PFDN2	Q9UHV9	16647.8	2	0.199721	2.2	8	No
PSMD1	A0A087WW66,Q99460,Q99460-2	105854	2	0.303073	6.7	34	No
PSMD14	O00487	34576.6	2	0.234637	3.1	16	No
PYGL	P06737,P06737-2	93137.5	2	0.103352	3.4	23	No
RANBP3	Q9H6Z4,Q9H6Z4-2	60209.9	2	0.212291	14.8	49	No
RECQL	P46063	73458.9	2	0.0963687	2.1	11	No
RPL11	P62913,P62913-2	20253.2	2	0.691341	4.7	23	No
RPL13A	M0QYS1,P40429	24216.3	2	0.410615	6.2	60	No
RPL23A	P62750-DECOY	18	2	0.583799	6.4	41	No
RPL37	D6RG19,P61927	9722.8	2	0.0977654	2.6	10	No
RPL4	H3BM89,P36578	37659	2	0.620112	10.4	82	No
RPS2	H0YEN5,P15880	21154.3	2	0.624302	8.8	68	No
RPS25	P62851	13743	2	0.497207	6.4	38	No
RPS3A	H0Y9Y4,P61247	23528.9	2	0.606145	8.6	56	No
RRS1	Q15050	41194.4	2	0.129888	6.6	35	No
SARG	Q9BW04	63965.5	2	0	0	NaN	No
SERPINH1	E9PKH2,P50454	46442	2	0.392458	5	48	No
SH3KBP1	Q5JPT2,Q96B97,Q96B97-2,Q96B97-3	70446.1	2	0.00977654	2.4	6	No
SLC7A5	Q01650	55012.1	2	0.101955	2.6	11	No
SNAP29	O95721	28971.2	2	0.173184	3.4	14	No
SSBP1	A0A0G2JLD8,E7EUY5,Q04837	15597.7	2	0.236034	3.4	18	No
SSR4	P51571	18998.8	2	0.354749	2.9	16	No
STMN1	P16949	17303	2	0.385475	4.3	25	No
STT3A	P46977	80532.8	2	0.166201	2	10	No
SUCLA2	Q9P2R7,Q9P2R7-2	48040.7	2	0.047486	3.5	10	No
VDAC2	A0A0A0MR02,P45880,P45880-1,P45880-2	30348.9	2	0.357542	6.1	49	No
VTN	P04004	54306.1	2	0.00698324	1	1	No
YBX3	P16989,P16989-2,P16989-3	40089.4	2	0.506983	6.1	68	No
ACAA2	A0A0B4J2A4,P42765	41601.7	1	0.0684358	5	22	No
ACOT9	Q9Y305,Q9Y305-2,Q9Y305-4	49902.5	1	0.0879888	2.3	15	No
AHCY	P23526	47717.1	1	0.324022	9.3	56	No
AHSA1	O95433	38274.4	1	0.321229	2.7	8	No
AIFM1	O95831	66901.5	1	0.315642	8.2	116	No
ALYREF	E9PB61,Q86V81	27558.5	1	0.544693	11.7	109	No
AP1B1	Q10567,Q10567-2,Q10567-3,Q10567-4	104639	1	0.205307	3.1	22	No
AP2A2	A0A0G2JS82,O94973,O94973-2	101654	1	0.111732	1.5	10	No
AP2B1	P63010,P63010-2	104555	1	0.255587	4.4	46	No
AP3B1	O00203,O00203-3	116198	1	0.194134	3.3	11	No
ARHGEF2	Q92974,Q92974-2,Q92974-3,V9GYM8	116074	1	0.108939	1.8	6	No
ATP1A1	P05023,P05023-3,P05023-4	109554	1	0.467877	7.3	88	No
ATXN2L	Q8WWM7	113372	1	0.425978	17.3	103	No
CACYBP	Q9HB71	26210.3	1	0.261173	2.9	22	No
CAD	F8VPD4,P27708	236022	1	0.540503	10.7	96	No
CAPN2	P17655	79999.1	1	0.0293296	1.6	7	No
CAST	A0A0C4DGB5,P20810-10,P20810-5,P20810-6,P20810-7,P20810-9	81002	1	0.141061	3.9	63	No
CCT2	F5GWF6,P78371	56808.2	1	0.597765	19.3	245	No
CCT4	P50991	57926	1	0.604749	13.6	94	No
CCT4	P50991,P50991-2	57926	1	0.604749	13.6	94	No
CDIPT	B3KY94,O14735,O14735-3	25947.2	1	0.0893855	1.5	3	No
CDSN	G8JLG2,Q15517,Q2L6G8	51539	1	0.0698324	2.7	8	No
CFL1	E9PK25,E9PP50,P23528	17778.2	1	0.692737	6.7	70	No
CHTOP	Q9Y3Y2,Q9Y3Y2-3,Q9Y3Y2-4,X6R700	23662.6	1	0.188547	2.4	11	No
CKAP4	Q07065	66022.2	1	0.234637	4.7	25	No
COPA	P53621	138349	1	0.282123	4.5	58	No
CRK	P46108	33830.8	1	0.180168	11.4	33	No
CYFIP1	Q7L576	145187	1	0.303073	5	64	No
DARS2	Q6PI48	73565	1	0.108939	4.2	21	No
DCD	P81605,P81605-2	12414.5	1	0.389665	3.7	45	No
DDX17	A0A1W2PQ51,A0A1X7SBZ2,Q92841,Q92841-1,Q92841-2,Q92841-3	80256	1	0.730447	10.8	81	No
DHCR7	Q9UBM7	54491	1	0.0837989	1.4	6	No
DHX9	Q08211	140962	1	0.656425	21.4	163	No
DIS3	Q9Y2L1	109006	1	0.159218	2.1	10	No
DNM1L	O00429-3	79443.6	1	0.170391	4.2	17	No
DPP9	Q86TI2,Q86TI2-2,Q86TI2-4	101670	1	0.0139665	1.4	3	No
DVL2	I3L2N2,O14641	78377.1	1	0.181564	11.9	59	No
DVL3	Q92997,Q92997-2	76257.7	1	0.180168	8	54	No
EFHD2	Q96C19	26698.4	1	0.194134	7.1	47	No
EGFR	E9PFD7,P00533	129171	1	0.0446927	3.6	15	No
EHD4	Q9H223	61177.6	1	0.0167598	1.2	3	No
EIF2S3	P41091	51110.2	1	0.377095	4	17	No
EIF3C	Q99613,Q99613-2	104105	1	0.382682	5.6	28	No
EIF3E	H0YBR5,P60228	52222.6	1	0.291899	4.4	32	No
EIF4G1	E7EUU4,Q04637,Q04637-3,Q04637-8,Q04637-9	171645	1	0.409218	25	153	No
EPPK1	A0A075B730,P58107	553126	1	0.420391	7.1	203	No
ERBB2	B4DTR1,J3QLU9,P04626,P04626-2,P04626-3,P04626-4,P04626-5	136500	1	0.0027933	1	1	No
F2	E9PIT3,P00734	65408.2	1	0.0251397	1.6	3	No
FAM83H	Q6ZRV2	127124	1	0.00837989	1.2	2	No
FAU	E9PR30,P62861	10904.7	1	0.446927	4	29	No
FGFBP1	Q14512	26264.4	1	0	0	NaN	No
FGG	C9JC84,C9JEU5,P02679,P02679-2	52339.2	1	0.0027933	6	6	No
FLG	P20930	435146	1	0.075419	3.2	17	No
G3BP1	Q13283	52162.8	1	0.493017	7.9	94	No
GCN1	Q92616	292764	1	0.343575	27.8	149	No
H3F3A	B4DEB1,K7EK07,K7EMV3,K7ES00,P68431,P84243,Q16695,Q71DI3	15388.7	1	0.536313	5.1	44	No
HADHB	P55084,P55084-2	48881	1	0.171788	4.3	22	No
HINT1	P49773	13802.1	1	0.0893855	2.2	13	No
HIST1H2AB	A0A0U1RR32,A0A0U1RRH7,C9J0D1,P04908,P0C0S5,P0C0S8,P16104,P20671,Q16777,Q6FI13,Q71UI9,Q71UI9-2,Q71UI9-5,Q7L7L0,Q8IUE6,Q93077,Q96KK5,Q96QV6,Q99878,Q9BTM1,Q9BTM1-2	16110	1	0.768156	10.1	209	No
HMGN4	O00479	9539.6	1	0.0432961	1.4	5	No
HNRNPK	P61978,P61978-2,P61978-3	51030.4	1	0.811453	23.2	150	No
HNRNPM	A0A087X0X3,P52272,P52272-2	77571.3	1	0.726257	17.6	154	No
IARS2	Q9NSE4	113794	1	0.0921788	4.2	15	No
IGF2BP2	F8W930,Q9Y6M1,Q9Y6M1-1	66787.2	1	0.358939	3.4	49	No
IGKV3-7	A0A075B6H7,A0A0C4DH55,A0A0C4DH90,P01624	12496.4	1	0.00698324	1.8	4	No
KATNAL2	Q8IYT4,Q8IYT4-2	61255.1	1	0.184358	1.7	6	No
KIF5B	P33176	109686	1	0.342179	9.5	48	No
KRT2	P35908-DECOY	18	1	0.877095	33.3	614	No
KRT85	P78386	55802	1	0.181564	5.1	114	No
KRT9	P35527-DECOY	18	1	0.805866	40.6	688	No
LAMC2	Q13753,Q13753-2	121604	1	0.00418994	47	76	No
LASP1	Q14847,Q14847-2	29716.8	1	0.0837989	2.3	14	No
LIMA1	Q9UHB6	85226.3	1	0.304469	16.1	117	No
LONP1	K7EJE8,K7EKE6,P36776,P36776-2,P36776-3	95181.5	1	0.208101	4.7	27	No
MAOA	P21397	59682.5	1	0	0	NaN	No
MARS	P56192	101118	1	0.412011	7.3	45	No
MISP	Q8IVT2	75355.7	1	0.0446927	13.1	42	No
MRE11	P49959,P49959-3	80595.1	1	0.26676	24.3	84	No
MTHFD1	F5H2F4,P11586	110615	1	0.434358	10.9	105	No
MYO1B	E9PDF6,O43795,O43795-2	128486	1	0.222067	12.4	66	No
MYO1C	O00159-3	119632	1	0.212291	10.9	183	No
NGDN	Q8NEJ9,Q8NEJ9-2	35894.9	1	0.0502793	1.6	4	No
NNT	Q13423	113899	1	0.0460894	3	18	No
NOMO1	A0A087X117,A0A0G2JN29,J3KN36,P69849,Q15155,Q5JPE7,Q5JPE7-2	134326	1	0.0656425	3.3	12	No
NOP16	Q9Y3C1	21188.9	1	0.0796089	3.1	8	No
NPM1	P06748,P06748-2	32575.5	1	0.773743	21.5	317	No
NUCKS1	Q9H1E3	27296.7	1	0.194134	3.7	16	No
NUP153	P49790,P49790-3	157338	1	0.27933	21.3	201	Yes
NUP160	Q12769	162125	1	0.115922	2.1	13	Yes
PARP9	Q8IXQ6,Q8IXQ6-2,Q8IXQ6-3	92272.3	1	0.00139665	1	1	No
PCBP1	Q15365	37498.2	1	0.659218	8.1	101	No
PCBP2	F8VZX2,H3BRU6,Q15366,Q15366-2,Q15366-3,Q15366-4,Q15366-5,Q15366-6,Q15366-7,Q15366-8	33800.6	1	0.663408	8	55	No
PCCA	A0A1B0GU58,A0A1B0GWI4,P05165,P05165-2	50121.9	1	0.396648	151.8	869	No
PCCB	C9JQS9,E7ENC1,E7ETT1,E7ETT4,E7EUY3,E7EX59,E9PDR0,F8WBI9,P05166,P05166-2	55709.2	1	0.367318	75.8	866	No
PCNP	Q8WW12	18925.4	1	0.24581	7.3	33	No
PDIA4	P13667	72934	1	0.234637	8.8	42	No
PFKL	P17858-2	90203.6	1	0.248603	3.1	30	No
PFKM	P08237,P08237-3	85183.5	1	0.175978	2	8	No
PGD	K7EM49,K7EMN2,K7EPF6,P52209,P52209-2	22257.9	1	0.170391	5.4	21	No
PKM	B4DNK4,H3BTN5,P14618,P14618-2	49898.2	1	0.748603	19.6	178	No
PRDX1	A0A0A0MSI0,Q06830	22110.9	1	0.76676	12.2	75	No
PRDX2	P32119	21892.4	1	0.673184	6.6	55	No
PRPS1	B1ALA9,P60891,P60891-2	24084.4	1	0.314246	7	54	No
PRRC2C	E7EPN9,Q9Y520,Q9Y520-3,Q9Y520-4,Q9Y520-5,Q9Y520-6,Q9Y520-7	308774	1	0.311453	13.7	63	No
PSMC1	P62191,P62191-2	49186.4	1	0.272346	5.9	44	No
PSMC6	A0A087X2I1,P62333	45799.1	1	0.25	4.2	27	No
PSMD2	Q13200	100202	1	0.378492	7.6	52	No
PTBP1	A0A0U1RRM4,A6NLN1,P26599,P26599-2,P26599-3	62465.5	1	0.611732	10.2	110	No
PTBP3	O95758,O95758-1,O95758-2,O95758-4,O95758-5,O95758-6	59113.5	1	0.25419	2.4	10	No
PYCR2	Q96C36	33637.8	1	0.136872	3	45	No
PYCR3	A0A0A0MQS1,Q53H96,Q53H96-2	29891.8	1	0.0139665	1	1	No
RHEB	Q15382	20497.9	1	0.0698324	1.4	3	No
RPF2	Q5VXN0,Q9H7B2	24606.8	1	0.0740223	2.7	13	No
RPL21	M0R181,P46778	14148.9	1	0.459497	4.9	36	No
RPL27	K7ELC7,K7EQQ9,P61353	16470.8	1	0.452514	4.3	46	No
RPL28	H0YKD8,P46779,P46779-2,P46779-3	19072.2	1	0.441341	6.4	64	No
RPL28	P46779-3	19148.6	1	0.441341	6.4	64	No
RPL3	B5MCW2,G5E9G0,P39023	40267.4	1	0.561453	9.2	135	No
RPL7	A8MUD9,P18124	24434.7	1	0.467877	8.2	60	No
RPN2	P04844	69284.8	1	0.25	3.5	29	No
RPS26	P62854,Q5JNZ5	13002.2	1	0.523743	3.5	65	No
RPS3	E9PJH4,E9PK82,E9PL09,E9PPU1,E9PQ96,F2Z2S8,H0YCJ7,H0YF32,P23396,P23396-2	25371.1	1	0.685754	15.7	75	No
RPSA	A0A0C4DG17,C9J9K3,P08865	29404.8	1	0.467877	7.3	66	No
RUVBL2	Q9Y230	51158.1	1	0.432961	12.9	96	No
SAMD9	Q5K651	184290	1	0.00837989	2.2	6	No
SEC23B	Q15437	86481.1	1	0.132682	3	19	No
SEC24C	P53992	118325	1	0.170391	3	21	No
SEC61A1	B4DR61,P61619	52951.9	1	0.180168	2.3	11	No
2022-09-09	Q9UHD8-7	63503.1	1	0.27933	5.8	37	No
SERPINB5	P36952	42101.8	1	0.00418994	1.3	2	No
SERPINC1	P01008	52604.1	1	0.0265363	2.3	6	No
SF3A2	Q15428	49254.5	1	0.24581	4.2	23	No
SLC25A3	Q00325,Q00325-2	39959.5	1	0.505587	4.4	40	No
SMPD4	H7C0W5,H7C1Q6,H7C235,Q9NXE4,Q9NXE4-10,Q9NXE4-2,Q9NXE4-3,Q9NXE4-4,Q9NXE4-5,Q9NXE4-6,Q9NXE4-7,Q9NXE4-8,Q9NXE4-9	56806.9	1	0.0502793	1.2	3	No
SNRPD3	P62318,P62318-2	13291.8	1	0.526536	5.1	170	No
SRP72	O76094	74608.3	1	0.234637	4	19	No
SUGT1	Q9Y2Z0,Q9Y2Z0-2	41024.8	1	0.265363	2.9	10	No
TAB2	Q9NYJ8	76493.7	1	0.0600559	1.2	4	No
TAOK2	Q9UL54-2-DECOY,Q9UL54-3-DECOY,Q9UL54-4-DECOY,Q9UL54-DECOY	18	1	0.00139665	1	1	No
TECR	Q9NZ01	36036	1	0.268156	2.4	14	No
TES	Q9UGI8,Q9UGI8-2	47995.6	1	0.0851955	2.1	9	No
TTC27	Q6P3X3	96635.3	1	0.0027933	1	1	No
TUBA1C	A0A1W2PQM2,F5H5D3,P68363,P68363-2,Q13748,Q13748-2,Q71U36,Q71U36-2,Q9BQE3	49895.5	1	0.969274	45.6	290	No
TUBG1	P23258	51171.2	1	0.196927	2.3	11	No
TXNL1	K7ER96,O43396	31466.6	1	0.209497	3.1	17	No
UPF1	Q92900,Q92900-2	124347	1	0.163408	4	44	No
USO1	O60763,O60763-2	109197	1	0.21648	2.8	17	No
USP14	P54578,P54578-2	52387.1	1	0.201117	3.4	14	No
VCP	P55072	89324.8	1	0.438547	23.6	161	No
VCPIP1	Q96JH7	134322	1	0.148045	10.3	33	No
VDAC3	Q9Y277,Q9Y277-2	30791.1	1	0.315642	3.5	14	No
WDR5	P61964	36589.4	1	0.138268	3.1	10	No
XRCC6	B1AHC9,P12956,P12956-2	64286.7	1	0.541899	11.7	74	No
YARS2	H0YHS6,Q9Y2Z4	53201	1	0.0907821	2.9	12	No
YWHAQ	E9PG15,P27348	27765.4	1	0.572626	5	95	No
YWHAZ	E7EX29,P63104	27745.9	1	0.572626	7.2	47	No
ZYX	Q15942	61276	1	0.252793	4.4	39	No
