## Supplemental Table 7 for "Nucleocytoplasmic transport of active HER2 causes fractional escape from the DCIS-like state"

### Sheet: Plasmid cloning
Insert	5' enzyme	3' enzyme	Template	vector	5' enzyme	3' enzyme	Addgene number
3xFLAG-BCAS2	SpeI	EcoRI	hORFeome V5.1 #5562	pEN_TT	SpeI	MfeI	192294
3xFLAG-CSE1L	XbaI	MfeI	hORFeome V5.1 #56202	pEN_TT	SpeI	MfeI	192295
3xFLAG-DYNLL2	SpeI	MfeI	hORFeome V5.1 #3115	pEN_TT	SpeI	MfeI	192296
3xFLAG-KIF20A	SpeI	MfeI	hORFeome V5.1 #6118	pEN_TT	SpeI	MfeI	192297
3xFLAG-MTUS1	SpeI	SpeI	hORFeome V5.1 #53291	pEN_TT	SpeI	XbaI	192298
3xFLAG-NUP37	SpeI	MfeI	hORFeome V5.1 #2716	pEN_TT	SpeI	MfeI	192299
3xFLAG-PFN2_variant2	SpeI	MfeI	hORFeome V5.1 #1147	pEN_TT	SpeI	MfeI	192300
BirA*	Vector self ligation after cutting		Addgene 35700	pEN_TT BirA w ccdB	SpeI	XbaI	192309
BirA* w ccdB	XbaI	SpeI	Addgene 35700	pEN_TT	SpeI	SpeI	192310
BirA*-3xFLAG-NUP37	SpeI	MfeI	hORFeome V5.1 #1147	pEN_TT BirA w ccdB	SpeI	MfeI	192311
BirA 3xFLAG CSE1L	XbaI	MfeI	hORFeome V5.1 #56202	pEN_TT BirA w ccdB	SpeI	MfeI	192312
3xFLAG-KPNB1	XbaI	MfeI	hORFeome V5.1 #3309	pEN_TT 3xFLAG	SpeI	MfeI	192301
3xFLAG-XRCC6	SpeI	MfeI	hORFeome V5.1 #5308	pEN_TT 3xFLAG	SpeI	MfeI	192302
3xFLAG-TTI1	NheI	MfeI	hORFeome V5.1 #2395	pEN_TT 3xFLAG	SpeI	MfeI	192303
Linker	SpeI	MfeI	CTAGTGGTACCACCGGTGAATTCCACGTGAAGCTTCCATGGCTCGAGCCCGGGTACGTAACGCGTGCATGCC	pEN_TT	SpeI	MfeI	192307
3xFLAG-Linker	SpeI	MfeI	CTAGTGGTACCACCGGTGAATTCCACGTGAAGCTTCCATGGCTCGAGCCCGGGTACGTAACGCGTGCATGCC	pEN_TT 3xFLAG	SpeI	MfeI	192305
3xFLAG-KPNA2	SpeI	SphI	hORFeome V5.1 #5809	pEN_TT 3xFLAG-Linker	SpeI	SphI	192306
3xFLAG-KPNA1	SpeI	MfeI	hORFeome V5.1 #4605	pEN_TT 3xFLAG	SpeI	MfeI	192304
NPIPB11-FLAG	KpnI	SphI	Genescript OHu80847	pEN_TT -Linker	KpnI	SphI	192308

### Sheet: Primers
Gene name (version)	Forward primer	Reverse primer	Amount (pmol)
AREG	GGAGAAGCTGAGGAACGAAA	TGATCCACTGGAAAGAGGAC	10
CSE1L	GCCTTCTCACAGTTGGCATT	CCTGAAGGTACCCTTGGAGA	10
DUSP6	TTTGCAGCATGCTTGACTTT	AGATTATCCCCTTTGCGACA	10
GAPDH	AACGTGTCAGTGGTGGACCT	TCGCTGTTGAAGTCAGAGGA	10
GUSB	AACCAAAAAGTGCAGCGTTC	TTGTTCTGCTGCTGTGGAAG	10
HINT1	GCCTTGCTTTCCATGACATT	CCTTATTCAGGCCCAGATCA	10
KPNA1	TCATCCCAAGGAATGTCAAA	GCCTGACAGACCACATTCAA	10
KPNA2	GGCTCCTGGGACCTTTAACT	TCAGAGGACAAGCTTCATACAG	10
KPNB1	GAAAACTCTGGCGTTAGAGGA	GCGTTCAGACTGCCACAATA	10
KRT5	TTTGTCTCCACCACCTCCTC	CCTGGGAACCAAAGAATGTG	5
MIR205	CCCAAATGTGTGATTCCGGG	TGAGACAGACTCCGGTGGAA	10
NFKBIA	ATCAGCCCTCATTTTGTTGC	ACCACTGGGGTCAGTCACTC	5
NPIPB11 (gene-specific primer 1)		GCAGATGCTCAGCAGGTATC	1
NPIPB11 (gene-specific primer 2)		ATCATCCGCTGACGGTGGAA	1
NPIPB11	AGCCCTTAGGTGAGCACTGA	ATGATCGCCAGCTATGCTCT	2.5
NUP37	TGTTGGCAATGGAACTGTGT	AAGGGCATTAACTTGCAGGA	2.5
NUTF2	CCCACAGACTTCTGGATGGT	CTTAGCCTCCACCCGTAGTG	10
PPIA	TACAGTGCTTGCTGGCAGTT	AATTGCCCAACACACCAAAT	10
PRDX6	CGTGTGGTGTTTGTTTTTGG	CTTCTTCAGGGATGGTGGGA	10
RAN	CCCATAATTGGGATGAAACC	ATTCTCTCCCACACCACGTT	10
RANBP1	CAAAAATGATCATGCCGAAA	AAAAGAGGGGCAGGGTAAAA	10
RANBP3	AACAGGCAGTCTCACAAGCA	CTGCAGGAGGCCTTCTCTTA	10
RANGAP1	TTCTGATGCCAGCTACAACG	CCTATTCCACCCTTCCCCTA	10
RCC1	TTTGGAGGGAGAACAAAATCT	GTTGGCACCTCAGGACATCT	10
SOD2	GTACCCCACACTGGATGACC	TCCATTTGGTGTAAAGTGCAA	10
XPO1	GCACCTCTTGGACTGAATCG	AAGCGACAGCACACACACAC	10

### Sheet: Antibodies
Antigen	Host species	Vendor	Catalog Number	RRID	Dilution (application)
Akt	Mouse	Millipore-Sigma	05-591	RRID:AB_309826	1:1000 (IB)			IB: immunoblotting
Akt (Ser473)	Rabbit	Cell Signaling	4060	RRID:AB_2315049	1:1000 (IB)			IP: immunoprecipitation
CLTC	Rabbit	Abcam	ab21679	RRID:AB_2083165	1:2000 (IB)			ChIP: chromatin immunoprecipitation
CSE1L	Rabbit	Abcam	ab96755	RRID:AB_10865417	1:1000 (IB); 1:1000 (ICC)			FC: flow cytometry
EGFR	Rabbit	Cell Signaling	4267	RRID:AB_2246311	1:1000 (IB)			ICC: immunocytochemistry
ERK1/2	Rabbit	Cell Signaling	9102	RRID:AB_330744	1:1000 (IB)			PLA: proximity ligation assay
ERK1/2 (P-Thr202/Tyr204)	Rabbit	Cell Signaling	4370	RRID:AB_2315112	1:2000 (IB)
FLAG	Mouse	Millipore-Sigma	F1804	RRID:AB_262044	1:5000 (IB)
GFP	Chicken	Abcam	ab13970	RRID:AB_300798	1:500 (ICC); 1:5000 (IB)
GluGlu	Rabbit	Cell Signaling	2448	RRID:AB_2191052	1:50 (IP); 1:1000 (IB); 5 µg (ChIP); 1:200 (PLA)
GM130	Mouse	BD	610823	RRID:AB_398142	1:500 (ICC)
HA	Rabbit	Abcam	ab9110	RRID:AB_307019	1:500 (PLA)
HA	Rat	Millipore-Sigma	11867423001	RRID:AB_390918	1:2500 (IB); 1:200 (PLA)
HER2	Mouse	Cell Signaling	2248	RRID:AB_2099242	1:1000 (IB)
HSP90	Rabbit	Santa Cruz	sc-7947	RRID:AB_2121235	1:2000 (IB)
KPNA1	Mouse	BD	610485	RRID:AB_397855	1:1000 (IB); 1:200 (ICC)
KPNA2	Rabbit	Abcam	ab84440	RRID:AB_1860701	1:1000 (IB); 1:500 (PLA)
KPNA2	Mouse	Thermo Fisher	MA5-31790	RRID:AB_2787413	1:1000 (IB)
KPNB1	Mouse	Thermo Fisher	MA3-070	RRID:AB_2133986	1:1000 (IB); 1:500 (PLA)
mCherry	Rabbit	Takara-Clontech	632475	RRID:AB_2737298	1:500 (ICC); 1:1000 (IB)
NGFR	Mouse	NeoMarkers	MS-394-P0	RRID:AB_61259	1:400 (FC)
NTF2	Mouse	Cell Signaling	3053	RRID:AB_2157802	1:1000 (IB)
NUP160	Rabbit	Bethyl	A301-791A	RRID:AB_1211263	1:1000 (IB)
NUP188	Rabbit	Bethyl	A302-323A	RRID:AB_1850233	1:1000 (IB)
NUP37	Goat	Santa Cruz	sc-109348	RRID:AB_10839500	1:1000 (IB)
p53 (DO-1)	Mouse	Santa Cruz	sc-126	RRID:AB_628082	1:1000 (IB)
PDI	Mouse	Thermo Fisher	MA3-019	RRID:AB_2163120	1:1000 (IB)
RAN	Mouse	BD	610340	RRID:AB_397730	1:1000 (IB)
RanBP1	Rabbit	Thermo Fisher	PA1-080	RRID:AB_325804	1:1000 (IB)
RanBP3	Rabbit	Thermo Fisher	700076	RRID:AB_2532281	1:1000 (IB)
RanGAP	Mouse	Thermo Fisher	33-0800	RRID:AB_2533099	1:1000 (IB)
Rb (P-Ser807/811)	Rabbit	Cell Signaling	8516	RRID:AB_11178658	1:1000 (ICC)
RCC1	Mouse	Enzo	ADI-KAM-CC225-E	RRID:AB_2039517	1:1000 (IB)
S6	Mouse	Cell Signaling	2317	RRID:AB_2238583	1:1000 (IB)
S6 (P-Ser240/244)	Rabbit	Cell Signaling	5364	RRID:AB_10694233	1:1000 (IB)
Sec13	Rabbit	Bethyl	A303-980A	RRID:AB_2620329	1:1000 (IB)
STAT1	Mouse	Cell Signaling	9176	RRID:AB_2240087	1:1000 (IB)
STAT1 (P-Tyr701)	Rabbit	Cell Signaling	9167	RRID:AB_561284	1:1000 (IB)
TGFBR3	Rabbit	Cell Signaling	2519	RRID:AB_390707	1:1000 (IB)
Tubulin	Chicken	Abcam	ab89984	RRID:AB_10672056	1:20,000 (IB)
V5	Mouse	Invitrogen	46-0705	RRID:AB_2556564	1:500 (ICC); 1:5000 (IB)
Vinculin	Mouse	Millipore-Sigma	05-386	RRID:AB_309711	1:10,000 (IB)
XPO1	Mouse	BD	611832	RRID:AB_399312	1:1000 (IB)
